# A longitudinal single-cell therapeutic atlas of anti-tumour necrosis factor treatment in inflammatory bowel disease

**DOI:** 10.1101/2023.05.05.539635

**Authors:** Tom Thomas, Charlotte Rich-Griffin, Mathilde Pohin, Matthias Friedrich, Dominik Aschenbrenner, Julia Pakpoor, Ashwin Jainarayanan, Alexandru Voda, Raphael Sanches-Peres, Eloise Nee, Dharshan Sathananthan, Dylan Kotliar, Jason Turner, Saba Nayar, IBD Cohort Investigators, AMP RA investigators, Fan Zhang, Anna Jonsson, Michael Brenner, Soumya Raychaudhuri, Ruth Kulicke, Danielle Ramsdell, Nicolas Stransky, Ray Pagliarini, Piotr Bielecki, Noah Spies, Allon Wagner, Alissa Walsh, Mark Coles, Luke Jostins-Dean, Fiona M. Powrie, Andrew Filer, Simon Travis, Holm H. Uhlig, Calliope A Dendrou, Christopher D Buckley

## Abstract

Precision medicine in immune-mediated inflammatory diseases (IMIDs) requires an understanding of how cellular networks change following therapy. We describe a therapeutic atlas for Crohn’s disease (CD) and ulcerative colitis (UC) following anti-tumour necrosis factor (TNF) therapy. We generated ~1 million single-cell transcriptomes, organised into 109 cell states, from 216 gut biopsies from 38 patients and three controls, revealing disease- and therapy-specific differences. A systems-biology analysis identified distinct spatially-resolved cellular microenvironments: granuloma signatures in CD and interferon (IFN)-response signatures localising to T-cell aggregates and epithelial damage in CD and UC. Longitudinal comparisons demonstrated that disease progression in non-responders associated with myeloid and stromal cell perturbations in CD and increased multi-cellular IFN signalling in UC. IFN signalling was also observed in rheumatoid arthritis (RA) synovium with a lymphoid pathotype. Our therapeutic atlas informs drug positioning across IMIDs, and suggests a rationale for the use of janus kinase (JAK) inhibition following anti-TNF resistance.
