## Supplementary Table 4 for "A longitudinal single-cell therapeutic atlas of anti-tumour necrosis factor treatment in inflammatory bowel disease"

### Sheet: Legend
Inflammation_score	Genes differentially expressed (FDR adjusted p-value < 0.05) between histologically inflamed (as per Nancy index) IBD resections to non-inflamed/non-IBD gut tissue using DESeq2 (GSE166928).
CD_noninfl_vs_infl	MASC comparison of non-inflamed versus inflamed tissue in CD. Differential abundance conducted using MASC checking for abundance of cell state over 'low' resolution category. (FDR adjusted p-value < 0.05)
UC_noninfl_vs_infl	MASC comparison off non-inflamed versus inflamed tissue in UC. Differential abundance conducted using MASC checking for abundance of cell state over 'low' resolution category. (FDR adjusted p-value < 0.05)
inflCD_vs_inflUC	MASC comparison of inflamed CD versus inflamed UC tissue. Differential abundance conducted using MASC checking for abundance of cell state over 'low' resolution category. (FDR adjusted p-value < 0.05)

### Sheet: Inflammation_score
Inflammation_score_genes
ENSG00000183439
ENSG00000127920
ENSG00000284631
ENSG00000107968
ENSG00000279369
ENSG00000139182
ENSG00000214128
ENSG00000169442
ENSG00000224733
ENSG00000273319
ENSG00000155962
ENSG00000171777
ENSG00000123453
ENSG00000153976
ENSG00000027869
ENSG00000253522
ENSG00000213809
ENSG00000092020
ENSG00000227507
ENSG00000020633
ENSG00000028137
ENSG00000120949
ENSG00000114127
ENSG00000142408
ENSG00000257275
ENSG00000136490
ENSG00000023608
ENSG00000099998
ENSG00000182326
ENSG00000095752
ENSG00000145649
ENSG00000205777
ENSG00000256654
ENSG00000100767
ENSG00000198796
ENSG00000170396
ENSG00000171310
ENSG00000064886
ENSG00000151789
ENSG00000198883
ENSG00000166523
ENSG00000118596
ENSG00000139194
ENSG00000176971
ENSG00000101082
ENSG00000239636
ENSG00000161381
ENSG00000148288
ENSG00000282572
ENSG00000105939
ENSG00000185155
ENSG00000187243
ENSG00000077279
ENSG00000131196
ENSG00000268486
ENSG00000133321
ENSG00000113302
ENSG00000168918
ENSG00000155465
ENSG00000049249
ENSG00000112486
ENSG00000131401
ENSG00000272168
ENSG00000175322
ENSG00000102359
ENSG00000186074
ENSG00000279191
ENSG00000121895
ENSG00000089327
ENSG00000070190
ENSG00000276231
ENSG00000148926
ENSG00000133789
ENSG00000168038
ENSG00000266208
ENSG00000196405
ENSG00000105374
ENSG00000103522
ENSG00000005810
ENSG00000256591
ENSG00000135439
ENSG00000255092
ENSG00000152601
ENSG00000120709
ENSG00000223953
ENSG00000153029
ENSG00000169855
ENSG00000071246
ENSG00000083290
ENSG00000181634
ENSG00000187608
ENSG00000153310
ENSG00000213413
ENSG00000160791
ENSG00000160991
ENSG00000072818
ENSG00000160013
ENSG00000268734
ENSG00000132530
ENSG00000267107
ENSG00000151135
ENSG00000204442
ENSG00000179776
ENSG00000215105
ENSG00000135604
ENSG00000135899
ENSG00000100453
ENSG00000275560
ENSG00000115274
ENSG00000177689
ENSG00000273272
ENSG00000280832
ENSG00000134817
ENSG00000165046
ENSG00000013725
ENSG00000234420
ENSG00000104972
ENSG00000128340
ENSG00000130775
ENSG00000101596
ENSG00000164430
ENSG00000146070
ENSG00000102096
ENSG00000143702
ENSG00000170667
ENSG00000138755
ENSG00000248099
ENSG00000272937
ENSG00000280011
ENSG00000163568
ENSG00000106683
ENSG00000140105
ENSG00000180304
ENSG00000141582
ENSG00000169169
ENSG00000270972
ENSG00000231510
ENSG00000131378
ENSG00000128294
ENSG00000272620
ENSG00000232518
ENSG00000136689
ENSG00000204682
ENSG00000111729
ENSG00000136167
ENSG00000132965
ENSG00000267801
ENSG00000178607
ENSG00000223865
ENSG00000236988
ENSG00000253811
ENSG00000115085
ENSG00000185904
ENSG00000129038
ENSG00000274020
ENSG00000198771
ENSG00000103047
ENSG00000091106
ENSG00000163600
ENSG00000204262
ENSG00000196832
ENSG00000151617
ENSG00000069424
ENSG00000263001
ENSG00000196843
ENSG00000049192
ENSG00000196154
ENSG00000275302
ENSG00000152422
ENSG00000234428
ENSG00000204482
ENSG00000196274
ENSG00000135046
ENSG00000131389
ENSG00000081320
ENSG00000114013
ENSG00000280153
ENSG00000187498
ENSG00000125772
ENSG00000143333
ENSG00000125735
ENSG00000187134
ENSG00000010295
ENSG00000135374
ENSG00000069966
ENSG00000162734
ENSG00000232810
ENSG00000113140
ENSG00000211949
ENSG00000023445
ENSG00000204261
ENSG00000171984
ENSG00000188825
ENSG00000163536
ENSG00000162511
ENSG00000176170
ENSG00000166501
ENSG00000159674
ENSG00000162551
ENSG00000074695
ENSG00000139436
ENSG00000243279
ENSG00000089820
ENSG00000142512
ENSG00000119729
ENSG00000211892
ENSG00000227039
ENSG00000116132
ENSG00000130429
ENSG00000120708
ENSG00000204186
ENSG00000182492
ENSG00000226913
ENSG00000103187
ENSG00000123329
ENSG00000116157
ENSG00000273125
ENSG00000115966
ENSG00000124772
ENSG00000214776
ENSG00000182287
ENSG00000160183
ENSG00000130755
ENSG00000188452
ENSG00000163162
ENSG00000242574
ENSG00000185507
ENSG00000255850
ENSG00000213654
ENSG00000154589
ENSG00000147408
ENSG00000235128
ENSG00000138378
ENSG00000088826
ENSG00000108821
ENSG00000100450
ENSG00000122420
ENSG00000171476
ENSG00000131203
ENSG00000237181
ENSG00000172575
ENSG00000145779
ENSG00000116824
ENSG00000163644
ENSG00000138795
ENSG00000160932
ENSG00000235531
ENSG00000118292
ENSG00000102265
ENSG00000155961
ENSG00000136960
ENSG00000162654
ENSG00000113319
ENSG00000105329
ENSG00000071282
ENSG00000204161
ENSG00000272211
ENSG00000123610
ENSG00000143851
ENSG00000101347
ENSG00000105122
ENSG00000168421
ENSG00000073861
ENSG00000223749
ENSG00000240065
ENSG00000140995
ENSG00000186283
ENSG00000127314
ENSG00000096996
ENSG00000140749
ENSG00000133466
ENSG00000277396
ENSG00000272330
ENSG00000004399
ENSG00000003436
ENSG00000135272
ENSG00000213445
ENSG00000211938
ENSG00000272933
ENSG00000077420
ENSG00000130487
ENSG00000163219
ENSG00000106546
ENSG00000104312
ENSG00000231721
ENSG00000279785
ENSG00000214212
ENSG00000181631
ENSG00000260816
ENSG00000177721
ENSG00000109943
ENSG00000163508
ENSG00000186393
ENSG00000236031
ENSG00000143297
ENSG00000158517
ENSG00000178719
ENSG00000101236
ENSG00000225783
ENSG00000111348
ENSG00000175463
ENSG00000166130
ENSG00000005059
ENSG00000136286
ENSG00000204257
ENSG00000060558
ENSG00000148344
ENSG00000138639
ENSG00000159261
ENSG00000109089
ENSG00000042062
ENSG00000203747
ENSG00000205710
ENSG00000198821
ENSG00000239713
ENSG00000261218
ENSG00000109625
ENSG00000121361
ENSG00000276533
ENSG00000163564
ENSG00000125910
ENSG00000149311
ENSG00000139187
ENSG00000118473
ENSG00000167634
ENSG00000121966
ENSG00000100365
ENSG00000160469
ENSG00000163947
ENSG00000214029
ENSG00000173821
ENSG00000173559
ENSG00000136147
ENSG00000102879
ENSG00000134851
ENSG00000171700
ENSG00000226928
ENSG00000126709
ENSG00000093134
ENSG00000225663
ENSG00000111145
ENSG00000029153
ENSG00000156127
ENSG00000085662
ENSG00000164283
ENSG00000142102
ENSG00000066336
ENSG00000179583
ENSG00000155097
ENSG00000181007
ENSG00000140299
ENSG00000137509
ENSG00000249751
ENSG00000134571
ENSG00000117385
ENSG00000117280
ENSG00000159496
ENSG00000112559
ENSG00000266094
ENSG00000175106
ENSG00000092200
ENSG00000128656
ENSG00000198885
ENSG00000126264
ENSG00000162490
ENSG00000225963
ENSG00000141756
ENSG00000183615
ENSG00000013016
ENSG00000271646
ENSG00000204287
ENSG00000135074
ENSG00000079263
ENSG00000177674
ENSG00000278129
ENSG00000198400
ENSG00000115165
ENSG00000100077
ENSG00000119630
ENSG00000232930
ENSG00000213626
ENSG00000152804
ENSG00000147443
ENSG00000283265
ENSG00000183486
ENSG00000091879
ENSG00000141505
ENSG00000255398
ENSG00000196209
ENSG00000012660
ENSG00000180828
ENSG00000172156
ENSG00000061337
ENSG00000124019
ENSG00000090382
ENSG00000176320
ENSG00000133574
ENSG00000135077
ENSG00000182557
ENSG00000115523
ENSG00000204577
ENSG00000034053
ENSG00000240024
ENSG00000104951
ENSG00000187116
ENSG00000142694
ENSG00000111335
ENSG00000113749
ENSG00000059804
ENSG00000166573
ENSG00000113088
ENSG00000139329
ENSG00000187688
ENSG00000167207
ENSG00000129003
ENSG00000168899
ENSG00000251442
ENSG00000050767
ENSG00000130589
ENSG00000138316
ENSG00000254802
ENSG00000100985
ENSG00000253755
ENSG00000170525
ENSG00000185386
ENSG00000110876
ENSG00000171631
ENSG00000233661
ENSG00000131238
ENSG00000164932
ENSG00000108950
ENSG00000146112
ENSG00000100644
ENSG00000155926
ENSG00000008516
ENSG00000163823
ENSG00000162692
ENSG00000265206
ENSG00000160326
ENSG00000127084
ENSG00000197329
ENSG00000100055
ENSG00000182511
ENSG00000155849
ENSG00000276116
ENSG00000150551
ENSG00000176978
ENSG00000125726
ENSG00000164938
ENSG00000188130
ENSG00000166750
ENSG00000280721
ENSG00000196954
ENSG00000169826
ENSG00000170379
ENSG00000126759
ENSG00000158555
ENSG00000180739
ENSG00000182885
ENSG00000117228
ENSG00000023902
ENSG00000275582
ENSG00000101825
ENSG00000110799
ENSG00000261371
ENSG00000086300
ENSG00000280543
ENSG00000173208
ENSG00000186517
ENSG00000131873
ENSG00000087116
ENSG00000111912
ENSG00000085117
ENSG00000105639
ENSG00000115935
ENSG00000128284
ENSG00000162702
ENSG00000205403
ENSG00000196839
ENSG00000163739
ENSG00000121552
ENSG00000087589
ENSG00000166073
ENSG00000081237
ENSG00000181704
ENSG00000261205
ENSG00000029534
ENSG00000184588
ENSG00000254087
ENSG00000125810
ENSG00000169508
ENSG00000186407
ENSG00000187583
ENSG00000196739
ENSG00000259334
ENSG00000179059
ENSG00000086991
ENSG00000211893
ENSG00000182871
ENSG00000149968
ENSG00000224397
ENSG00000010671
ENSG00000237988
ENSG00000245281
ENSG00000197646
ENSG00000111913
ENSG00000172243
ENSG00000101224
ENSG00000159110
ENSG00000170004
ENSG00000154096
ENSG00000120149
ENSG00000002549
ENSG00000138185
ENSG00000170909
ENSG00000100987
ENSG00000188906
ENSG00000099985
ENSG00000266028
ENSG00000160255
ENSG00000129667
ENSG00000041982
ENSG00000171189
ENSG00000075618
ENSG00000106991
ENSG00000153317
ENSG00000143387
ENSG00000274536
ENSG00000108622
ENSG00000167100
ENSG00000103313
ENSG00000111536
ENSG00000115956
ENSG00000149305
ENSG00000115415
ENSG00000188404
ENSG00000088992
ENSG00000211897
ENSG00000129657
ENSG00000179388
ENSG00000114270
ENSG00000243509
ENSG00000140511
ENSG00000270547
ENSG00000113532
ENSG00000132274
ENSG00000071575
ENSG00000196611
ENSG00000261759
ENSG00000026508
ENSG00000177989
ENSG00000180871
ENSG00000117461
ENSG00000088882
ENSG00000162849
ENSG00000111199
ENSG00000103811
ENSG00000213886
ENSG00000155307
ENSG00000078098
ENSG00000140368
ENSG00000170542
ENSG00000181104
ENSG00000122679
ENSG00000169403
ENSG00000170581
ENSG00000211448
ENSG00000157368
ENSG00000222041
ENSG00000225614
ENSG00000157350
ENSG00000184922
ENSG00000003402
ENSG00000211896
ENSG00000164691
ENSG00000185404
ENSG00000089351
ENSG00000112303
ENSG00000110852
ENSG00000154451
ENSG00000155304
ENSG00000082074
ENSG00000150977
ENSG00000102524
ENSG00000140379
ENSG00000197977
ENSG00000109790
ENSG00000186818
ENSG00000181458
ENSG00000043462
ENSG00000159216
ENSG00000113389
ENSG00000243649
ENSG00000118985
ENSG00000140859
ENSG00000077984
ENSG00000120875
ENSG00000171051
ENSG00000142347
ENSG00000163221
ENSG00000133048
ENSG00000124731
ENSG00000000938
ENSG00000174175
ENSG00000165886
ENSG00000140932
ENSG00000165168
ENSG00000151651
ENSG00000148848
ENSG00000162493
ENSG00000130303
ENSG00000163421
ENSG00000163464
ENSG00000114251
ENSG00000068366
ENSG00000149485
ENSG00000116701
ENSG00000025708
ENSG00000103569
ENSG00000140678
ENSG00000140030
ENSG00000176788
ENSG00000122691
ENSG00000122641
ENSG00000124875
ENSG00000143546
ENSG00000085265
ENSG00000122862
ENSG00000196358
ENSG00000078081
ENSG00000158163
ENSG00000163220
ENSG00000119535
ENSG00000162747
ENSG00000163735
ENSG00000163563

### Sheet: CD_noninfl_vs_infl
cluster	size	model.pvalue	GroupI.OR	GroupI.OR.95pct.ci.lower	GroupI.OR.95pct.ci.upper	adjusted p-value	category
Non_ileal_enterocyte_DUOXA2pos	6254	1.24e-06	0.464395	0.35086	0.614669	1.86e-05	Non_ileal_epithelium
Non_ileal_enterocyte_PLCG2hi	14994	2.34e-05	1.74722	1.39981	2.18084	0.000175167	Non_ileal_epithelium
Non_ileal_paneth	442	0.0010701	3.52147	1.77759	6.97617	0.00535048	Non_ileal_epithelium
Non_ileal_goblet	6102	0.00293607	1.70798	1.24511	2.34292	0.0096121	Non_ileal_epithelium
Non_ileal_undiff_enterocyte	34451	0.00320403	0.783842	0.669923	0.917132	0.0096121	Non_ileal_epithelium
Non_ileal_tuft	1573	0.00481544	2.25867	1.34381	3.79638	0.0120386	Non_ileal_epithelium
Non_ileal_BEST4_OTOP2	5722	0.0570569	0.675504	0.461294	0.989187	0.116861	Non_ileal_epithelium
Non_ileal_enterocyte_DUOXA2pos_CXCL11pos	1939	0.0623257	0.716657	0.505953	1.01511	0.116861	Non_ileal_epithelium
Non_ileal_TA	32278	0.19078	0.866649	0.710792	1.05668	0.317967	Non_ileal_epithelium
Non_ileal_EEC_GCGpos_PYYpos	1342	0.226448	0.737713	0.449334	1.21117	0.339671	Non_ileal_epithelium
Non_ileal_CT_colonocyte	20602	0.295375	0.857596	0.644286	1.14153	0.390935	Non_ileal_epithelium
Non_ileal_EEC_NEUROG3pos	724	0.320874	1.25865	0.805879	1.96579	0.390935	Non_ileal_epithelium
Non_ileal_EEC_DDCpos_CHGApos	2012	0.33881	0.757245	0.429201	1.33602	0.390935	Non_ileal_epithelium
Non_ileal_M_like	927	0.598382	1.19364	0.640701	2.22379	0.641124	Non_ileal_epithelium
Non_ileal_stem_LGR5pos	13961	0.765491	0.970654	0.801336	1.17575	0.765491	Non_ileal_epithelium
IgApos_plasma	48680	2.25e-05	0.512961	0.383987	0.685256	0.000112471	Plasma_cell
IgGpos_CXCR4hi_plasma	3544	0.000153787	1.98981	1.41327	2.80155	0.000384467	Plasma_cell
IgGpos_CXCR4lo_plasma	1126	0.00159335	1.93958	1.30663	2.87914	0.00265558	Plasma_cell
Plasmablast	1123	0.00241051	1.56958	1.18191	2.08439	0.00301314	Plasma_cell
IgApos_IFN_resp_plasma	670	0.842044	1.03645	0.732053	1.46743	0.842044	Plasma_cell
CD4_TWIST1_Treg	1077	1.83e-06	1.87272	1.46015	2.40185	3.44e-05	CD4_cytotoxic_lo_T_cell
CD4_IKZF2hi_TNFRSF18lo_Treg	2678	4.22e-06	1.61853	1.33086	1.96839	3.44e-05	CD4_cytotoxic_lo_T_cell
CD4_IKZF2hi_TNFRSF18hi_Treg	2427	5.15e-06	1.69415	1.36725	2.09922	3.44e-05	CD4_cytotoxic_lo_T_cell
CD4_FOSlo_T	9873	3.47e-05	0.662477	0.55133	0.796031	0.000173705	CD4_cytotoxic_lo_T_cell
Th22	6655	0.00016256	0.710432	0.598871	0.842777	0.000578902	CD4_cytotoxic_lo_T_cell
CD4_IKZF2lo_LAG3pos_Treg	2470	0.000173671	1.46406	1.20805	1.77432	0.000578902	CD4_cytotoxic_lo_T_cell
Th17	1767	0.000260247	1.3513	1.15011	1.58769	0.000743563	CD4_cytotoxic_lo_T_cell
CD4_FOShi_T	10293	0.000341023	0.725346	0.612841	0.858505	0.000852556	CD4_cytotoxic_lo_T_cell
CD4_KLF2hi_Th	3247	0.000434662	1.28693	1.12217	1.47587	0.000950842	CD4_cytotoxic_lo_T_cell
Tph_Tfh_CXCL13pos	2964	0.000475421	1.73602	1.282	2.35081	0.000950842	CD4_cytotoxic_lo_T_cell
Th1_17_22	511	0.00363663	0.700736	0.554995	0.884748	0.00661206	CD4_cytotoxic_lo_T_cell
Th1	1719	0.010624	1.53686	1.1215	2.10606	0.0177066	CD4_cytotoxic_lo_T_cell
Th1_17_GZMApos	1712	0.0140726	0.765224	0.621586	0.942055	0.0216502	CD4_cytotoxic_lo_T_cell
CD4_naive_T	7314	0.0179755	1.45696	1.07159	1.98092	0.0256794	CD4_cytotoxic_lo_T_cell
CD4_TNFSF13Bhi_T	1358	0.0283501	0.781332	0.62852	0.971296	0.0378001	CD4_cytotoxic_lo_T_cell
CD4_HSPhi_Treg	1337	0.0337565	1.24069	1.01996	1.50921	0.0421956	CD4_cytotoxic_lo_T_cell
Tph_Tfh	3773	0.161368	1.1744	0.939931	1.46736	0.189845	CD4_cytotoxic_lo_T_cell
CD4_KLF2int_Th	2859	0.211738	1.15239	0.924264	1.43682	0.226504	CD4_cytotoxic_lo_T_cell
CD4_HSPhi_CD70pos_Treg	541	0.215178	1.18428	0.909196	1.54258	0.226504	CD4_cytotoxic_lo_T_cell
Th1_17_GZMAhi	1959	0.847353	1.02655	0.787687	1.33784	0.847353	CD4_cytotoxic_lo_T_cell
gd_T	1702	2.04e-08	0.37719	0.276432	0.514672	2.86e-07	CD8_cytotoxic_hi_T_cell_NK
CD8_GZMKhi_T	4927	1.7e-05	1.58894	1.29715	1.94636	0.000119233	CD8_cytotoxic_hi_T_cell_NK
CD8_cycling_T	335	0.000190337	0.613033	0.473157	0.79426	0.000888238	CD8_cytotoxic_hi_T_cell_NK
CD8_naive	2980	0.00114363	1.98449	1.31879	2.98623	0.00350543	CD8_cytotoxic_hi_T_cell_NK
CD8_FGFBP2pos_T	1040	0.00125194	1.88526	1.2916	2.75177	0.00350543	CD8_cytotoxic_hi_T_cell_NK
MAIT	1226	0.00249181	1.50411	1.16496	1.942	0.00581423	CD8_cytotoxic_hi_T_cell_NK
CD8_GZMKint_T	4186	0.00695805	0.78492	0.661732	0.931039	0.0139161	CD8_cytotoxic_hi_T_cell_NK
CD8_IL7Rhi_T	12190	0.0826469	0.819718	0.656142	1.02407	0.144632	CD8_cytotoxic_hi_T_cell_NK
gd_SOX4pos_T	2022	0.118748	0.778734	0.572025	1.06014	0.18472	CD8_cytotoxic_hi_T_cell_NK
CD8_CTLA4hi_TIGIThi_T	709	0.263531	1.1573	0.897406	1.49247	0.368944	CD8_cytotoxic_hi_T_cell_NK
NK	2172	0.417954	1.10058	0.87408	1.38576	0.512422	CD8_cytotoxic_hi_T_cell_NK
CD8_TNFhi_IFNGhi_IL2pos_T	907	0.439219	0.917653	0.740203	1.13764	0.512422	CD8_cytotoxic_hi_T_cell_NK
CD8_IL17A_IL26pos_IL23Rpos_T	1240	0.886457	0.981871	0.768306	1.2548	0.934588	CD8_cytotoxic_hi_T_cell_NK
CD8_EGR1hi_T	3630	0.934588	0.992317	0.827129	1.1905	0.934588	CD8_cytotoxic_hi_T_cell_NK
NOTCH3pos_TNChi_LOXL2pos_pericyte	547	2.7e-11	11.9224	6.2931	22.587	3.51e-10	Fib_peri
THY1pos_FAPpos_PDPNpos_fibroblast	295	1.29e-08	12.7051	5.8243	27.7149	8.37e-08	Fib_peri
CD74hi_HLADRB1hi_venous_pericyte	147	6.94e-06	2.8928	1.88082	4.44928	3.01e-05	Fib_peri
NOTCH3pos_TNCneg_pericyte	2776	4.23e-05	2.33824	1.5963	3.42504	0.000137444	Fib_peri
SOX6pos_POSTNpos_fibroblast	6606	6.76e-05	0.370947	0.23376	0.588643	0.000175745	Fib_peri
NOTCH3pos_TNCint_CCL19pos_pericyte	667	9.41e-05	2.13559	1.49666	3.04729	0.000187621	Fib_peri
SOX6pos_POSTNpos_NRG1hi_NPYpos_fibroblast	1713	0.000101027	0.265029	0.13817	0.508362	0.000187621	Fib_peri
NOTCH3pos_MYH11pos_pericyte	1183	0.0752588	2.07942	0.957324	4.51674	0.122296	Fib_peri
C3hi_RSPO3pos_fibroblast	3722	0.120739	0.716314	0.473022	1.08474	0.170199	Fib_peri
ABCA8pos_WNT2Bpos_FOSlo_fibroblast	10715	0.130922	0.753875	0.52386	1.08488	0.170199	Fib_peri
ABCA8pos_WNT2Bpos_FOShi_fibroblast	4984	0.168228	0.757625	0.512823	1.11929	0.198815	Fib_peri
CD74hi_HLADRB1hi_arterial_pericyte	4689	0.727524	0.950389	0.714986	1.2633	0.788151	Fib_peri
C3hi_CCL19pos_fibroblast	589	0.969427	1.01241	0.652843	1.57	0.969427	Fib_peri
Arterial_endothelial	11652	0.000500122	0.680175	0.550649	0.84017	0.00150037	Vascular
Venous_endothelial	5342	0.00994626	1.29572	1.06719	1.5732	0.0149194	Vascular
Lymphatic_endothelial	396	0.0328614	3.14492	1.08795	9.091	0.0328614	Vascular
LAMP3pos_DC	469	5.27e-07	2.39194	1.73037	3.30644	5.27e-06	Mono_macro_DC
C1Qhi_IL1Bhi_macro	2177	1.86e-06	0.466012	0.347854	0.624304	9.32e-06	Mono_macro_DC
S100A8_A9hi_C1Qlo_mono	3125	8.59e-06	2.29586	1.61441	3.26496	2.86e-05	Mono_macro_DC
LAMP3pos_IL1Bpos_DC	429	3.92e-05	2.55998	1.61586	4.05573	9.8e-05	Mono_macro_DC
CD1Chi_DC	3720	5.34e-05	0.603398	0.479297	0.759632	9.96e-05	Mono_macro_DC
Cycling_MNP	615	5.98e-05	0.497475	0.361602	0.684403	9.96e-05	Mono_macro_DC
S100A8_A9hi_TNFhi_IL6pos_mono	815	0.000291251	2.18693	1.43278	3.33805	0.000416073	Mono_macro_DC
pDC	390	0.00230701	2.87158	1.43929	5.72921	0.00288376	Mono_macro_DC
C1Qhi_IL1Blo_macro	2201	0.0131488	1.43707	1.07925	1.91352	0.0146097	Mono_macro_DC
XCR1pos_DC	605	0.614307	0.93072	0.706586	1.22595	0.614307	Mono_macro_DC
IFN_resp_memory_B	833	1.91e-06	3.16383	2.04441	4.89619	2.1e-05	B_cell
CCL22pos_B	535	0.000278836	1.41315	1.17538	1.69902	0.0015336	B_cell
Follicular_B	4084	0.000956806	1.5603	1.20277	2.02412	0.00350829	B_cell
Memory_B	12622	0.00241895	0.757128	0.635733	0.901705	0.00665211	B_cell
CCL3pos_CCL4pos_memory_B	228	0.0958433	1.32454	0.952577	1.84175	0.17909	B_cell
Cycling_B	1567	0.0976852	0.803876	0.624906	1.0341	0.17909	B_cell
GClike_B	312	0.237407	0.681669	0.372496	1.24746	0.373068	B_cell
IgGhi_IgAhi_memory_B	249	0.344222	1.17895	0.843061	1.64867	0.468447	B_cell
Intermediate_B	2404	0.383275	0.934382	0.803387	1.08674	0.468447	B_cell
IGLChi_memory_B	212	0.45358	0.883609	0.640865	1.2183	0.498938	B_cell
FCRL4pos_memory_B	1876	0.668866	0.956535	0.781076	1.17141	0.668866	B_cell
Ileal_enterocyte_MUC6pos_PGCpos_DUOX2pos	119	0.00121066	8.40622	2.86206	24.6901	0.0157386	Ileal_epithelium
Ileal_goblet	827	0.00418504	2.26931	1.36415	3.77506	0.0272027	Ileal_epithelium
Ileal_BEST4_OTOP2	231	0.0431359	0.518826	0.271314	0.992136	0.186922	Ileal_epithelium
Ileal_enterocyte	17939	0.0646925	0.617854	0.378412	1.0088	0.210251	Ileal_epithelium
Ileal_EEC_CHGAlo_CHGBlo	347	0.100351	1.33828	0.960704	1.86425	0.260912	Ileal_epithelium
Ileal_enterocyte_PLCG2hi	2411	0.146453	1.18339	0.945238	1.48153	0.317315	Ileal_epithelium
Ileal_enterocyte_DUOX2hi_LCN2pos	1430	0.445897	1.34273	0.641672	2.80974	0.828094	Ileal_epithelium
Ileal_tuft	433	0.736487	0.849194	0.330951	2.17897	1	Ileal_epithelium
Ileal_stem_LGR5pos	2856	0.802987	0.92593	0.508271	1.68679	1	Ileal_epithelium
Ileal_EEC_CHGAhi_CHGBhi	382	0.906358	0.973253	0.621314	1.52455	1	Ileal_epithelium
Ileal_RPShi_enterocyte	2363	0.931561	1.01902	0.664995	1.56151	1	Ileal_epithelium
Ileal_TA	3839	0.934809	0.982242	0.645123	1.49553	1	Ileal_epithelium
Ileal_paneth	418	1	1.00473	0.518195	1.94809	1	Ileal_epithelium

### Sheet: UC_noninfl_vs_infl
cluster	size	model.pvalue	GroupI.OR	GroupI.OR.95pct.ci.lower	GroupI.OR.95pct.ci.upper	adjusted p-value	category
ABCA8pos_WNT2Bpos_FOShi_fibroblast	6007	7.15e-05	0.511394	0.369595	0.707597	0.000116219	Fib_peri
ABCA8pos_WNT2Bpos_FOSlo_fibroblast	12260	2.77e-09	0.307421	0.216886	0.435748	1.2e-08	Fib_peri
Arterial_endothelial	26016	0.151333	0.889296	0.758338	1.04287	0.151333	Vascular
C1Qhi_IL1Bhi_macro	1654	4.95e-06	0.505268	0.379748	0.672277	1.65e-05	Mono_macro_DC
C1Qhi_IL1Blo_macro	1787	0.00186644	1.47654	1.15196	1.89256	0.00373289	Mono_macro_DC
C3hi_CCL19pos_fibroblast	980	0.0730878	1.475	0.967097	2.24964	0.0730878	Fib_peri
C3hi_RSPO3pos_fibroblast	4590	1.74e-05	0.453773	0.319396	0.644685	3.23e-05	Fib_peri
CCL22pos_B	681	0.0122335	1.31139	1.06208	1.61921	0.0336422	B_cell
CCL3pos_CCL4pos_memory_B	328	0.0599296	1.3011	0.988761	1.7121	0.111317	B_cell
CD1Chi_DC	2265	4.29e-11	0.430965	0.346469	0.536069	4.29e-10	Mono_macro_DC
CD4_FOShi_T	7897	1.42e-05	0.580118	0.461176	0.729736	7.08e-05	CD4_cytotoxic_lo_T_cell
CD4_FOSlo_T	8274	0.000138692	0.660003	0.538559	0.808832	0.000384957	CD4_cytotoxic_lo_T_cell
CD4_HSPhi_CD70pos_Treg	570	0.63217	1.06389	0.825504	1.37111	0.648803	CD4_cytotoxic_lo_T_cell
CD4_HSPhi_Treg	1373	0.43467	1.06927	0.904913	1.26348	0.510849	CD4_cytotoxic_lo_T_cell
CD4_IKZF2hi_TNFRSF18hi_Treg	3223	1.92e-07	1.76162	1.43439	2.1635	1.92e-06	CD4_cytotoxic_lo_T_cell
CD4_IKZF2hi_TNFRSF18lo_Treg	3644	4.22e-10	1.90485	1.57955	2.29714	8.44e-09	CD4_cytotoxic_lo_T_cell
CD4_IKZF2lo_LAG3pos_Treg	3493	3.47e-05	1.5115	1.24853	1.82986	0.000138945	CD4_cytotoxic_lo_T_cell
CD4_KLF2hi_Th	3837	0.0760371	1.13853	0.987162	1.31311	0.119885	CD4_cytotoxic_lo_T_cell
CD4_KLF2int_Th	2843	0.318781	1.11292	0.903583	1.37075	0.398476	CD4_cytotoxic_lo_T_cell
CD4_naive_T	7068	0.0899138	1.23964	0.971214	1.58227	0.119885	CD4_cytotoxic_lo_T_cell
CD4_TNFSF13Bhi_T	1121	0.459764	0.909124	0.707872	1.16759	0.510849	CD4_cytotoxic_lo_T_cell
CD4_TWIST1_Treg	1998	2.51e-06	1.82091	1.42256	2.33081	1.67e-05	CD4_cytotoxic_lo_T_cell
CD74hi_HLADRB1hi_arterial_pericyte	7355	0.00922092	1.39174	1.09261	1.77277	0.0108975	Fib_peri
CD74hi_HLADRB1hi_venous_pericyte	413	4.75e-09	3.16349	2.24233	4.46307	1.54e-08	Fib_peri
CD8_CTLA4hi_TIGIThi_T	1431	9.89e-07	1.95254	1.50124	2.53952	2.77e-06	CD8_cytotoxic_hi_T_cell_NK
CD8_cycling_T	303	0.287979	0.862433	0.657933	1.1305	0.366518	CD8_cytotoxic_hi_T_cell_NK
CD8_EGR1hi_T	1995	7.83e-06	0.594537	0.479258	0.737544	1.83e-05	CD8_cytotoxic_hi_T_cell_NK
CD8_FGFBP2pos_T	1752	6.69e-09	2.96375	2.06837	4.24674	4.68e-08	CD8_cytotoxic_hi_T_cell_NK
CD8_GZMKhi_T	6421	2.08e-07	1.85518	1.47506	2.33324	9.53e-07	CD8_cytotoxic_hi_T_cell_NK
CD8_GZMKint_T	2898	0.156964	0.870099	0.718791	1.05326	0.219749	CD8_cytotoxic_hi_T_cell_NK
CD8_IL17A_IL26pos_IL23Rpos_T	1269	0.7209	0.954622	0.742199	1.22784	0.739219	CD8_cytotoxic_hi_T_cell_NK
CD8_IL7Rhi_T	5570	2.72e-07	0.518887	0.409318	0.657784	9.53e-07	CD8_cytotoxic_hi_T_cell_NK
CD8_naive	2330	0.00721404	1.56633	1.13595	2.15976	0.0144281	CD8_cytotoxic_hi_T_cell_NK
CD8_TNFhi_IFNGhi_IL2pos_T	624	0.0325077	0.778092	0.620862	0.97514	0.0568885	CD8_cytotoxic_hi_T_cell_NK
Cycling_B	2910	0.571654	1.09566	0.797449	1.5054	0.571654	B_cell
Cycling_MNP	536	0.557647	0.904861	0.652557	1.25472	0.557647	Mono_macro_DC
FCRL4pos_memory_B	1990	0.213549	0.877936	0.716965	1.07505	0.261004	B_cell
Follicular_B	6138	0.0607184	1.21995	0.993918	1.49737	0.111317	B_cell
GClike_B	566	0.100555	1.46739	0.933086	2.30763	0.158015	B_cell
gd_SOX4pos_T	1400	0.739219	0.969649	0.809142	1.16199	0.739219	CD8_cytotoxic_hi_T_cell_NK
gd_T	1122	2.85e-11	0.335241	0.249086	0.451194	3.99e-10	CD8_cytotoxic_hi_T_cell_NK
IFN_resp_memory_B	627	8.27e-05	1.94332	1.39205	2.7129	0.000910089	B_cell
IgApos_IFN_resp_plasma	529	0.398423	0.899773	0.705421	1.14767	0.398423	Plasma_cell
IgApos_plasma	50970	2.34e-10	0.376148	0.285914	0.494859	1.17e-09	Plasma_cell
IgGhi_IgAhi_memory_B	597	0.00258349	1.64764	1.19492	2.27188	0.0142092	B_cell
IgGpos_CXCR4hi_plasma	12823	3.94e-06	2.14834	1.59542	2.89288	4.93e-06	Plasma_cell
IgGpos_CXCR4lo_plasma	5720	6.74e-09	2.86943	2.06992	3.97777	1.68e-08	Plasma_cell
IGLChi_memory_B	277	0.147957	0.812078	0.615096	1.07214	0.203441	B_cell
Intermediate_B	2786	0.241301	0.932874	0.830884	1.04738	0.265431	B_cell
LAMP3pos_DC	308	0.088018	1.3576	0.94813	1.94392	0.116879	Mono_macro_DC
LAMP3pos_IL1Bpos_DC	255	0.111324	1.28814	0.941163	1.76303	0.123694	Mono_macro_DC
Lymphatic_endothelial	121	0.0125608	0.383025	0.182202	0.805199	0.0376825	Vascular
MAIT	1009	0.111681	1.25706	0.951306	1.66109	0.173727	CD8_cytotoxic_hi_T_cell_NK
Memory_B	12137	0.00746683	0.763136	0.627467	0.92814	0.0273784	B_cell
NK	1951	0.54377	1.0657	0.868387	1.30785	0.634398	CD8_cytotoxic_hi_T_cell_NK
Non_ileal_BEST4_OTOP2	5715	3.67e-06	0.435332	0.309666	0.611994	2.3e-05	Non_ileal_epithelium
Non_ileal_CT_colonocyte	20118	0.142622	1.16482	0.959016	1.41478	0.237704	Non_ileal_epithelium
Non_ileal_EEC_DDCpos_CHGApos	1368	0.0532107	0.712318	0.507202	1.00038	0.0997701	Non_ileal_epithelium
Non_ileal_EEC_GCGpos_PYYpos	1030	0.809401	1.03648	0.784292	1.36976	0.809401	Non_ileal_epithelium
Non_ileal_EEC_NEUROG3pos	609	0.44126	1.13729	0.82605	1.56579	0.509146	Non_ileal_epithelium
Non_ileal_enterocyte_DUOXA2pos	6431	0.271258	1.16791	0.897873	1.51916	0.406887	Non_ileal_epithelium
Non_ileal_enterocyte_DUOXA2pos_CXCL11pos	2156	4.59e-06	1.89914	1.47856	2.43936	2.3e-05	Non_ileal_epithelium
Non_ileal_enterocyte_PLCG2hi	14156	0.760745	1.0257	0.874675	1.20281	0.809401	Non_ileal_epithelium
Non_ileal_goblet	8682	0.00071597	1.62396	1.23297	2.13895	0.00214791	Non_ileal_epithelium
Non_ileal_M_like	1010	0.357337	1.24381	0.79752	1.93984	0.446672	Non_ileal_epithelium
Non_ileal_paneth	695	7.56e-07	3.28286	2.13024	5.05914	1.13e-05	Non_ileal_epithelium
Non_ileal_stem_LGR5pos	17730	0.0178306	0.842411	0.734191	0.966582	0.0382085	Non_ileal_epithelium
Non_ileal_TA	30909	0.00484108	0.799915	0.686554	0.931995	0.0121027	Non_ileal_epithelium
Non_ileal_tuft	1582	0.318939	1.1992	0.846458	1.69895	0.434916	Non_ileal_epithelium
Non_ileal_undiff_enterocyte	32658	3.14e-05	0.769761	0.68448	0.865668	0.000117935	Non_ileal_epithelium
NOTCH3pos_MYH11pos_pericyte	2772	0.000436655	2.85385	1.63673	4.97604	0.000567651	Fib_peri
NOTCH3pos_TNChi_LOXL2pos_pericyte	1561	2.15e-12	7.1174	4.25811	11.8967	2.79e-11	Fib_peri
NOTCH3pos_TNCint_CCL19pos_pericyte	1241	6.43e-09	2.44692	1.86045	3.21828	1.67e-08	Fib_peri
NOTCH3pos_TNCneg_pericyte	5371	1.25e-07	2.68073	1.90296	3.77639	2.71e-07	Fib_peri
pDC	354	0.000346428	2.80139	1.61078	4.87204	0.000866069	Mono_macro_DC
Plasmablast	3606	4.57e-08	2.55204	1.85996	3.50163	7.62e-08	Plasma_cell
S100A8_A9hi_C1Qlo_mono	2788	1.3e-07	2.56053	1.84459	3.55436	6.5e-07	Mono_macro_DC
S100A8_A9hi_TNFhi_IL6pos_mono	338	0.0935029	1.38605	0.941069	2.04143	0.116879	Mono_macro_DC
SOX6pos_POSTNpos_fibroblast	7464	9.66e-05	0.468347	0.325641	0.67359	0.000139559	Fib_peri
SOX6pos_POSTNpos_NRG1hi_NPYpos_fibroblast	2693	0.0319735	0.651943	0.442728	0.960025	0.0346379	Fib_peri
Th1	1129	0.648803	0.951808	0.772112	1.17333	0.648803	CD4_cytotoxic_lo_T_cell
Th1_17_22	354	0.000963932	0.64852	0.503576	0.835183	0.00192786	CD4_cytotoxic_lo_T_cell
Th1_17_GZMAhi	2469	0.0873746	0.823178	0.661965	1.02365	0.119885	CD4_cytotoxic_lo_T_cell
Th1_17_GZMApos	1699	0.00356739	0.677245	0.524582	0.874338	0.00648617	CD4_cytotoxic_lo_T_cell
Th17	4079	0.000808628	1.44833	1.17162	1.79039	0.00179695	CD4_cytotoxic_lo_T_cell
Th22	5609	0.000153983	0.666205	0.542824	0.817631	0.000384957	CD4_cytotoxic_lo_T_cell
THY1pos_FAPpos_PDPNpos_fibroblast	1280	6.03e-10	4.99998	3.14322	7.95358	3.92e-09	Fib_peri
Tph_Tfh	4244	0.080756	0.837705	0.689117	1.01833	0.119885	CD4_cytotoxic_lo_T_cell
Tph_Tfh_CXCL13pos	5730	6.45e-05	1.67635	1.31017	2.14487	0.000214924	CD4_cytotoxic_lo_T_cell
Venous_endothelial	9690	0.108687	1.14087	0.972304	1.33867	0.151333	Vascular
XCR1pos_DC	539	0.00713776	0.640671	0.476457	0.861482	0.0118963	Mono_macro_DC

### Sheet: inflCD_vs_inflUC
cluster	size	model.pvalue	DiseaseUC.OR	DiseaseUC.OR.95pct.ci.lower	DiseaseUC.OR.95pct.ci.upper	adjusted p-value	category
ABCA8pos_WNT2Bpos_FOShi_fibroblast	2739	0.117022	0.514267	0.231835	1.14077	0.217327	Fib_peri
ABCA8pos_WNT2Bpos_FOSlo_fibroblast	4984	0.0080058	0.354459	0.177577	0.707527	0.104075	Fib_peri
Arterial_endothelial	21575	4.2e-05	1.57479	1.29296	1.91806	0.000126051	Vascular
C1Qhi_IL1Bhi_macro	2128	0.599055	0.866476	0.508364	1.47685	0.654488	Mono_macro_DC
C1Qhi_IL1Blo_macro	2879	0.637751	1.075	0.796085	1.45163	0.654488	Mono_macro_DC
C3hi_CCL19pos_fibroblast	569	0.304199	1.28784	0.794936	2.08637	0.395458	Fib_peri
C3hi_RSPO3pos_fibroblast	1615	0.244783	0.678227	0.358725	1.2823	0.361157	Fib_peri
CCL22pos_B	825	0.753211	1.02997	0.85722	1.23754	0.88332	B_cell
CCL3pos_CCL4pos_memory_B	366	0.240237	1.20918	0.884711	1.65265	0.404773	B_cell
CD1Chi_DC	3390	0.000575991	0.57962	0.430897	0.779675	0.00575991	Mono_macro_DC
CD4_FOShi_T	9437	0.00043397	0.587462	0.445761	0.774208	0.00173588	CD4_cytotoxic_lo_T_cell
CD4_FOSlo_T	9643	0.0133387	0.736365	0.584146	0.928249	0.0333467	CD4_cytotoxic_lo_T_cell
CD4_HSPhi_CD70pos_Treg	713	0.834433	0.965752	0.697835	1.33653	0.968454	CD4_cytotoxic_lo_T_cell
CD4_HSPhi_Treg	1750	0.849276	0.975323	0.754256	1.26118	0.968454	CD4_cytotoxic_lo_T_cell
CD4_IKZF2hi_TNFRSF18hi_Treg	4040	0.127544	1.17086	0.958687	1.42999	0.227353	CD4_cytotoxic_lo_T_cell
CD4_IKZF2hi_TNFRSF18lo_Treg	4473	0.00674179	1.26064	1.07829	1.47382	0.0192623	CD4_cytotoxic_lo_T_cell
CD4_IKZF2lo_LAG3pos_Treg	4110	0.0571864	1.24263	1.00195	1.54111	0.114373	CD4_cytotoxic_lo_T_cell
CD4_KLF2hi_Th	4528	0.948579	0.994314	0.837113	1.18104	0.968454	CD4_cytotoxic_lo_T_cell
CD4_KLF2int_Th	3558	0.740453	1.03462	0.846586	1.26442	0.968454	CD4_cytotoxic_lo_T_cell
CD4_naive_T	9136	0.957184	0.992033	0.748733	1.31439	0.968454	CD4_cytotoxic_lo_T_cell
CD4_TNFSF13Bhi_T	1466	0.136412	0.801636	0.601574	1.06823	0.227353	CD4_cytotoxic_lo_T_cell
CD4_TWIST1_Treg	2245	0.000151327	1.72293	1.32623	2.23828	0.00100885	CD4_cytotoxic_lo_T_cell
CD74hi_HLADRB1hi_arterial_pericyte	4666	0.0749422	1.33482	0.983654	1.81134	0.217327	Fib_peri
CD74hi_HLADRB1hi_venous_pericyte	360	0.107175	1.4372	0.940061	2.19724	0.217327	Fib_peri
CD8_CTLA4hi_TIGIThi_T	1508	1.86e-09	3.4791	2.51983	4.80354	2.6e-08	CD8_cytotoxic_hi_T_cell_NK
CD8_cycling_T	334	0.00506017	1.5052	1.14197	1.98397	0.0118071	CD8_cytotoxic_hi_T_cell_NK
CD8_EGR1hi_T	2902	0.000128456	0.561737	0.429849	0.734091	0.000449595	CD8_cytotoxic_hi_T_cell_NK
CD8_FGFBP2pos_T	2154	0.00204217	2.2273	1.38564	3.58019	0.00571807	CD8_cytotoxic_hi_T_cell_NK
CD8_GZMKhi_T	7861	4.65e-05	1.859	1.4293	2.41789	0.000216979	CD8_cytotoxic_hi_T_cell_NK
CD8_GZMKint_T	3943	0.606277	0.952264	0.790919	1.14652	0.771626	CD8_cytotoxic_hi_T_cell_NK
CD8_IL17A_IL26pos_IL23Rpos_T	1380	0.201294	1.25882	0.892074	1.77635	0.352265	CD8_cytotoxic_hi_T_cell_NK
CD8_IL7Rhi_T	9080	3.37e-06	0.419351	0.305966	0.574753	2.36e-05	CD8_cytotoxic_hi_T_cell_NK
CD8_naive	3443	0.602405	1.12553	0.72469	1.74807	0.771626	CD8_cytotoxic_hi_T_cell_NK
CD8_TNFhi_IFNGhi_IL2pos_T	900	0.123309	0.792682	0.591293	1.06266	0.246618	CD8_cytotoxic_hi_T_cell_NK
Cycling_B	2836	0.000438757	2.18884	1.46127	3.27866	0.00160877	B_cell
Cycling_MNP	658	0.0251728	1.49531	1.05922	2.11094	0.0634073	Mono_macro_DC
FCRL4pos_memory_B	2162	0.257583	0.863953	0.673629	1.10805	0.404773	B_cell
Follicular_B	6631	0.295277	1.21731	0.84629	1.75098	0.406006	B_cell
GClike_B	513	0.000187345	3.00465	1.78582	5.05532	0.0010304	B_cell
gd_SOX4pos_T	1693	0.758026	1.07541	0.68053	1.69941	0.884364	CD8_cytotoxic_hi_T_cell_NK
gd_T	1012	0.307428	0.816577	0.555925	1.19944	0.478221	CD8_cytotoxic_hi_T_cell_NK
IFN_resp_memory_B	1119	0.00242591	0.554755	0.387002	0.795225	0.005337	B_cell
IgApos_IFN_resp_plasma	467	0.00233592	0.668557	0.520459	0.858795	0.00233592	Plasma_cell
IgApos_plasma	40294	1.09e-06	0.283646	0.185261	0.43428	5.45e-06	Plasma_cell
IgGhi_IgAhi_memory_B	593	5.8e-05	2.15579	1.53311	3.03138	0.000638157	B_cell
IgGpos_CXCR4hi_plasma	10671	6.59e-05	2.65198	1.74923	4.02062	0.000102663	Plasma_cell
IgGpos_CXCR4lo_plasma	4856	2.29e-06	4.24081	2.56236	7.01869	5.72e-06	Plasma_cell
IGLChi_memory_B	266	0.803018	1.04633	0.733856	1.49187	0.88332	B_cell
Intermediate_B	3102	0.943564	1.00539	0.866585	1.16642	0.943564	B_cell
LAMP3pos_DC	617	0.146507	0.811029	0.6171	1.0659	0.244178	Mono_macro_DC
LAMP3pos_IL1Bpos_DC	553	0.0253629	0.74589	0.580766	0.957962	0.0634073	Mono_macro_DC
Lymphatic_endothelial	326	0.000594105	0.0882503	0.027394	0.2843	0.000891158	Vascular
MAIT	1413	0.929139	1.01971	0.665944	1.56142	0.929139	CD8_cytotoxic_hi_T_cell_NK
Memory_B	14002	0.000816605	0.659619	0.52465	0.829309	0.00224566	B_cell
NK	2551	0.826544	1.04053	0.73069	1.48175	0.890124	CD8_cytotoxic_hi_T_cell_NK
Non_ileal_BEST4_OTOP2	940	0.155824	0.593172	0.29696	1.18485	0.307571	Non_ileal_epithelium
Non_ileal_CT_colonocyte	5271	0.224717	1.30175	0.859537	1.97148	0.374529	Non_ileal_epithelium
Non_ileal_EEC_DDCpos_CHGApos	273	0.132415	0.678335	0.413089	1.11389	0.307571	Non_ileal_epithelium
Non_ileal_EEC_GCGpos_PYYpos	247	0.838801	0.953551	0.605596	1.50143	0.883321	Non_ileal_epithelium
Non_ileal_EEC_NEUROG3pos	176	0.164038	0.730972	0.469115	1.139	0.307571	Non_ileal_epithelium
Non_ileal_enterocyte_DUOXA2pos	1360	0.00192343	3.03479	1.56964	5.86755	0.00961715	Non_ileal_epithelium
Non_ileal_enterocyte_DUOXA2pos_CXCL11pos	722	0.000437632	3.38551	1.79469	6.38643	0.00656448	Non_ileal_epithelium
Non_ileal_enterocyte_PLCG2hi	4809	0.000892858	0.490454	0.333625	0.721004	0.00669644	Non_ileal_epithelium
Non_ileal_goblet	3407	0.717468	1.08806	0.692579	1.70937	0.852558	Non_ileal_epithelium
Non_ileal_M_like	340	0.738883	1.13964	0.540424	2.40325	0.852558	Non_ileal_epithelium
Non_ileal_paneth	403	0.409532	1.31632	0.687402	2.52063	0.614298	Non_ileal_epithelium
Non_ileal_stem_LGR5pos	3515	0.467463	1.09341	0.860595	1.38922	0.637449	Non_ileal_epithelium
Non_ileal_TA	6557	0.157891	0.835701	0.652686	1.07003	0.307571	Non_ileal_epithelium
Non_ileal_tuft	630	0.133827	0.509875	0.214823	1.21017	0.307571	Non_ileal_epithelium
Non_ileal_undiff_enterocyte	6831	0.883321	0.984852	0.803774	1.20672	0.883321	Non_ileal_epithelium
NOTCH3pos_MYH11pos_pericyte	2086	0.0439877	1.98852	1.05795	3.73765	0.217327	Fib_peri
NOTCH3pos_TNChi_LOXL2pos_pericyte	1748	0.476267	1.2397	0.692934	2.21791	0.515956	Fib_peri
NOTCH3pos_TNCint_CCL19pos_pericyte	1089	0.394994	1.2476	0.751467	2.0713	0.466811	Fib_peri
NOTCH3pos_TNCneg_pericyte	4728	0.250032	1.38146	0.807322	2.3639	0.361157	Fib_peri
pDC	631	0.654488	1.15651	0.625314	2.13894	0.654488	Mono_macro_DC
Plasmablast	3355	8.21e-05	2.78959	1.79361	4.33864	0.000102663	Plasma_cell
S100A8_A9hi_C1Qlo_mono	4912	0.116496	1.4747	0.922584	2.35722	0.232992	Mono_macro_DC
S100A8_A9hi_TNFhi_IL6pos_mono	945	0.0172296	0.615062	0.416013	0.909351	0.0634073	Mono_macro_DC
SOX6pos_POSTNpos_fibroblast	3241	0.774656	0.857836	0.31659	2.3244	0.774656	Fib_peri
SOX6pos_POSTNpos_NRG1hi_NPYpos_fibroblast	1109	0.105086	2.62033	0.855116	8.02947	0.217327	Fib_peri
Th1	1783	0.00033422	0.477695	0.330676	0.69008	0.0016711	CD4_cytotoxic_lo_T_cell
Th1_17_22	450	0.00120563	0.574081	0.414345	0.795398	0.00401877	CD4_cytotoxic_lo_T_cell
Th1_17_GZMAhi	2522	0.968454	0.993393	0.71522	1.37976	0.968454	CD4_cytotoxic_lo_T_cell
Th1_17_GZMApos	1820	0.243122	0.857851	0.662057	1.11155	0.374034	CD4_cytotoxic_lo_T_cell
Th17	4009	2.29e-07	2.26839	1.7573	2.92814	4.59e-06	CD4_cytotoxic_lo_T_cell
Th22	6635	0.0172083	0.713107	0.546616	0.930308	0.0382407	CD4_cytotoxic_lo_T_cell
THY1pos_FAPpos_PDPNpos_fibroblast	1244	0.0734799	1.98406	0.981685	4.00993	0.217327	Fib_peri
Tph_Tfh	4686	0.940622	0.98914	0.745641	1.31216	0.968454	CD4_cytotoxic_lo_T_cell
Tph_Tfh_CXCL13pos	5928	1.79e-06	2.02148	1.57707	2.59113	1.79e-05	CD4_cytotoxic_lo_T_cell
Venous_endothelial	8661	0.0037254	0.746991	0.617329	0.903887	0.0037254	Vascular
XCR1pos_DC	702	0.341554	1.26669	0.780872	2.05476	0.487934	Mono_macro_DC
