## Supplementary Table 6 for "A longitudinal single-cell therapeutic atlas of anti-tumour necrosis factor treatment in inflammatory bowel disease"

### Sheet: Legend
programme	Name of gene expression programme (GEP)
compartment	Cells that GEPs were derived from
adjusted_p_val	Adjusted p-value following BH multiple comparisons correction

### Sheet: CD_GEP_Inflammation
programme	compartment	Estimate	Std. Error	df	t value	Pr(>|t|)	adjusted_p_val	Status	Hub
pB01	bcell	-0.0280989	0.0123051	101.787	-2.28351	0.0244778	0.0550751	Not_sig	Hub_1
pB02	bcell	0.0234805	0.0184865	103.794	1.27014	0.206874	0.310311	Not_sig	Hub_8
pB03	bcell	0.0106933	0.0152962	101.572	0.699082	0.486098	0.574546	Not_sig	Hub_9
pB05	bcell	-0.0591268	0.0170473	96.9622	-3.46839	0.00078252	0.00352132	Positive	None
pB07	bcell	-0.028763	0.0132159	101.158	-2.17639	0.0318533	0.057336	Not_sig	None
pB08	bcell	-0.008206	0.012432	101.084	-0.660073	0.510708	0.574546	Not_sig	Hub_10
pB09	bcell	-0.000288	0.0140591	100.234	-0.0204836	0.983698	0.983698	Not_sig	Hub_11
pB10	bcell	-0.0369403	0.0157379	98.3309	-2.34722	0.0209185	0.0550751	Not_sig	Hub_6
pB11	bcell	-0.0503553	0.0105124	103.983	-4.7901	5.56e-06	5e-05	Positive	Hub_7
pCD4T01	cd4	-0.0522279	0.00803709	93.7483	-6.49836	3.88e-09	5.82e-08	Positive	Hub_12
pCD4T02	cd4	0.0140401	0.011343	97.5087	1.23778	0.218769	0.252426	Not_sig	Hub_3
pCD4T04	cd4	-0.0034381	0.00170298	102.702	-2.01885	0.0461086	0.0768477	Not_sig	Hub_13
pCD4T05	cd4	0.0146566	0.00795073	94.8327	1.84343	0.0683891	0.0932579	Not_sig	Hub_9
pCD4T06	cd4	0.0275044	0.00859856	100.703	3.19872	0.0018458	0.00618927	Negative	Hub_13
pCD4T07	cd4	-0.0460959	0.00900014	103.078	-5.12169	1.42e-06	1.06e-05	Positive	Hub_2
pCD4T08	cd4	-0.0302248	0.0108628	103.854	-2.78241	0.00641027	0.0151152	Positive	Hub_3
pCD4T09	cd4	-0.0020288	0.00913246	93.3445	-0.222157	0.824677	0.824677	Not_sig	Hub_11
pCD4T10	cd4	-0.0087396	0.00842097	96.6351	-1.03784	0.301935	0.323502	Not_sig	Hub_6
pCD4T11	cd4	0.0402803	0.0127181	96.1771	3.16717	0.00206309	0.00618927	Negative	Hub_13
pCD4T12	cd4	0.0200587	0.0115372	96.8624	1.73862	0.0852797	0.1066	Not_sig	Hub_14
pCD4T13	cd4	-0.0116538	0.00495085	99.1501	-2.3539	0.0205498	0.0385309	Positive	Hub_13
pCD4T14	cd4	-0.0136039	0.00373644	103.62	-3.64086	0.000426	0.00212998	Positive	Hub_8
pCD4T15	cd4	-0.0203763	0.00740397	98.201	-2.75208	0.00705375	0.0151152	Positive	Hub_2
pCD4T16	cd4	-0.0263677	0.0139449	97.0399	-1.89085	0.061628	0.0924419	Not_sig	Hub_3
pCD8T01	cd8	-0.0048735	0.00733241	93.5663	-0.664657	0.507905	0.546974	Not_sig	None
pCD8T02	cd8	-0.0331997	0.0185742	93.857	-1.78741	0.077099	0.107939	Not_sig	Hub_3
pCD8T04	cd8	-0.0313192	0.0101233	99.5901	-3.09377	0.00256514	0.00698614	Positive	Hub_14
pCD8T05	cd8	-0.0549904	0.0099311	97.2172	-5.53719	2.61e-07	3.66e-06	Positive	Hub_2
pCD8T06	cd8	-0.0065289	0.00662242	94.7123	-0.985879	0.326704	0.381155	Not_sig	Hub_9
pCD8T07	cd8	-0.0112569	0.00400694	101.07	-2.80934	0.00596072	0.00938942	Positive	Hub_13
pCD8T08	cd8	-0.0248045	0.00762061	97.7523	-3.25493	0.00155868	0.00545538	Positive	Hub_6
pCD8T09	cd8	-0.0293949	0.00656407	102.808	-4.47815	1.96e-05	0.00013686	Positive	Hub_2
pCD8T10	cd8	-0.0024946	0.00931577	100.003	-0.267781	0.78942	0.78942	Not_sig	Hub_8
pCD8T11	cd8	-0.0329604	0.00769712	98.8798	-4.28218	4.29e-05	0.00020028	Positive	Hub_7
pCD8T12	cd8	-0.0396087	0.0141207	101.026	-2.805	0.00603606	0.00938942	Positive	Hub_13
pCD8T14	cd8	-0.0229626	0.00753746	95.4512	-3.04646	0.00299406	0.00698614	Positive	Hub_11
pCD8T15	cd8	0.0305649	0.0107681	98.5534	2.83848	0.00550499	0.00938942	Negative	Hub_13
pCD8T16	cd8	-0.0058949	0.00499339	101.296	-1.18053	0.240553	0.306158	Not_sig	Hub_2
pFP01	fib_peri	-0.0172354	0.00459981	103.958	-3.74699	0.00029421	0.00044132	Positive	Hub_7
pFP02	fib_peri	-0.145752	0.0191681	101.703	-7.60385	1.48e-11	1.33e-10	Positive	Hub_3
pFP03	fib_peri	0.0229017	0.0215264	103.93	1.06389	0.289845	0.328029	Not_sig	None
pFP04	fib_peri	0.00726166	0.0133566	96.1685	0.543677	0.587922	0.587922	Not_sig	Hub_9
pFP05	fib_peri	0.139327	0.0267639	99.7594	5.20578	1.04e-06	3.11e-06	Negative	Hub_11
pFP06	fib_peri	-0.0773313	0.0117616	98.5585	-6.57487	2.34e-09	1.05e-08	Positive	Hub_7
pFP07	fib_peri	-0.0207732	0.0195928	100.261	-1.06024	0.291581	0.328029	Not_sig	Hub_8
pFP08	fib_peri	0.118385	0.0300294	103.952	3.94229	0.00014661	0.00026389	Negative	Hub_13
pFP11	fib_peri	-0.0266468	0.00622268	100.669	-4.28221	4.23e-05	9.53e-05	Positive	Hub_4
pM01	monomacdc	-0.0580149	0.0141633	103.875	-4.09614	8.34e-05	0.00021682	Positive	Hub_7
pM02	monomacdc	-0.102435	0.0196516	99.8701	-5.21255	1.01e-06	3.27e-06	Positive	Hub_7
pM03	monomacdc	-0.0559381	0.0193283	97.8066	-2.8941	0.00468876	0.00870769	Positive	Hub_3
pM04	monomacdc	-0.0603381	0.0149626	98.8039	-4.03259	0.00010869	0.0002355	Positive	Hub_2
pM05	monomacdc	-0.0043606	0.0173677	99.1528	-0.251073	0.802277	0.869133	Not_sig	Hub_14
pM06	monomacdc	0.0331615	0.0145243	100.023	2.28317	0.0245361	0.0398712	Negative	Hub_9
pM08	monomacdc	-0.0995398	0.0130037	103.988	-7.65473	1.04e-11	1.35e-10	Positive	Hub_5
pM09	monomacdc	-0.0139481	0.0187896	103.161	-0.742333	0.459573	0.575818	Not_sig	Hub_14
pM10	monomacdc	-0.0021456	0.0171231	100.208	-0.125302	0.900535	0.900535	Not_sig	Hub_12
pM11	monomacdc	0.0893862	0.0168897	99.8234	5.29235	7.18e-07	3.11e-06	Negative	Hub_6
pM12	monomacdc	0.021018	0.0155893	103.61	1.34823	0.180524	0.260758	Not_sig	Hub_14
pM13	monomacdc	-0.0047768	0.00685087	101.896	-0.697256	0.487231	0.575818	Not_sig	Hub_5
pM14	monomacdc	-0.0730602	0.0125431	103.946	-5.82474	6.45e-08	4.19e-07	Positive	Hub_4
pP01	plasma	-0.105561	0.0165992	101.651	-6.35938	5.85e-09	4.68e-08	Positive	Hub_3
pP02	plasma	-0.0403425	0.00735043	101.035	-5.48846	3.02e-07	8.05e-07	Positive	Hub_12
pP03	plasma	0.0141991	0.00896678	94.2812	1.58352	0.116651	0.133315	Not_sig	Hub_9
pP04	plasma	0.00929255	0.0143973	97.1267	0.645435	0.520168	0.520168	Not_sig	Hub_8
pP06	plasma	-0.0261824	0.00493837	98.1371	-5.30184	7.07e-07	1.41e-06	Positive	Hub_10
pP07	plasma	-0.0790624	0.0133743	100.522	-5.91153	4.68e-08	1.87e-07	Positive	Hub_12
pP08	plasma	0.0560221	0.0168939	95.4222	3.31612	0.00129197	0.00172263	Negative	Hub_6
pP09	plasma	0.0612329	0.0139435	100.629	4.39151	2.79e-05	4.46e-05	Negative	Hub_1
pV01	vasc	0.063957	0.0148902	103.034	4.29523	3.96e-05	0.00013861	Negative	None
pV02	vasc	0.0160511	0.0229846	97.7387	0.698341	0.486622	0.567726	Not_sig	Hub_8
pV03	vasc	-0.117981	0.0185313	101.155	-6.36656	5.73e-09	4.01e-08	Positive	Hub_3
pV04	vasc	-0.0412661	0.0235535	101.337	-1.75202	0.0827962	0.183503	Not_sig	Hub_12
pV05	vasc	-0.020378	0.0149757	92.3733	-1.36074	0.176906	0.247669	Not_sig	Hub_9
pV06	vasc	0.0103233	0.0195982	97.6416	0.526747	0.599564	0.599564	Not_sig	Hub_6
pV07	vasc	0.0243714	0.0148941	101.9	1.63632	0.104859	0.183503	Not_sig	None

### Sheet: UC_GEP_Inflammation
programme	compartment	Estimate	Std. Error	df	t value	Pr(>|t|)	adjusted_p_val	Status	Hub
pB01	bcell	-0.088087	0.0151183	100.351	-5.82653	6.87e-08	3.09e-07	Positive	Hub_1
pB02	bcell	-0.00138678	0.0177445	100.527	-0.0781528	0.937862	0.937862	Not_sig	Hub_4
pB03	bcell	0.0446387	0.0130719	104.905	3.41485	0.00090852	0.00204417	Negative	Hub_5
pB05	bcell	-0.0513937	0.0156698	99.926	-3.27978	0.00143063	0.00214595	Positive	Hub_6
pB07	bcell	-0.0495974	0.0120059	102.437	-4.13108	7.39e-05	0.000221636	Positive	Hub_1
pB08	bcell	-0.028353	0.0118307	106.955	-2.39656	0.018285	0.0235093	Positive	Hub_1
pB09	bcell	0.0276594	0.00838501	103.394	3.29867	0.0013329	0.00214595	Negative	Hub_2
pB10	bcell	0.0154352	0.0138008	101.262	1.11843	0.266031	0.299285	Not_sig	Hub_2
pB11	bcell	-0.0167954	0.00275496	106.838	-6.0964	1.75e-08	1.58e-07	Positive	Hub_3
pCD4T01	cd4	-0.0369597	0.00725011	106.297	-5.0978	1.5e-06	7.77e-06	Positive	Hub_5
pCD4T02	cd4	0.0220294	0.0105085	103.605	2.09633	0.0384887	0.0481108	Negative	Hub_4
pCD4T04	cd4	-0.00172445	0.00145111	97.5327	-1.18836	0.237576	0.254546	Not_sig	Hub_1
pCD4T05	cd4	0.0281953	0.0085083	105.772	3.31386	0.00126061	0.00237157	Negative	Hub_5
pCD4T06	cd4	0.0168094	0.00800828	107.523	2.099	0.0381581	0.0481108	Negative	Hub_2
pCD4T07	cd4	-0.0615928	0.00948673	107.875	-6.49253	2.65e-09	3.98e-08	Positive	Hub_1
pCD4T08	cd4	-0.0690891	0.0135905	106.339	-5.08363	1.6e-06	7.77e-06	Positive	Hub_1
pCD4T09	cd4	0.00346212	0.00851626	98.1906	0.40653	0.685238	0.685238	Not_sig	Hub_4
pCD4T10	cd4	0.00756445	0.00632864	101.071	1.19527	0.234777	0.254546	Not_sig	Hub_2
pCD4T11	cd4	0.0324018	0.011091	106.634	2.92146	0.0042533	0.00708883	Negative	Hub_4
pCD4T12	cd4	0.0446985	0.0104464	105.91	4.27886	4.13e-05	0.000123996	Negative	Hub_2
pCD4T13	cd4	-0.0498327	0.0098829	99.3813	-5.04232	2.07e-06	7.77e-06	Positive	Hub_1
pCD4T14	cd4	-0.0159808	0.00482649	107.865	-3.31106	0.00126484	0.00237157	Positive	Hub_1
pCD4T15	cd4	-0.00888865	0.00398749	97.4569	-2.22913	0.028102	0.0421529	Positive	Hub_3
pCD4T16	cd4	-0.0367472	0.0110747	106.538	-3.31812	0.00124067	0.00237157	Positive	Hub_6
pCD8T01	cd8	0.00259721	0.00730341	95.7955	0.355616	0.72291	0.72291	Not_sig	Hub_2
pCD8T02	cd8	-0.0521595	0.0137612	106.046	-3.79034	0.000250198	0.000583795	Positive	Hub_6
pCD8T04	cd8	0.0184563	0.00870957	107	2.11909	0.0363967	0.0636943	Not_sig	Hub_2
pCD8T05	cd8	-0.0833793	0.0124528	105.658	-6.69565	1.07e-09	7.47e-09	Positive	Hub_1
pCD8T06	cd8	0.0114038	0.00712572	105.452	1.60038	0.112507	0.175011	Not_sig	Hub_5
pCD8T07	cd8	-0.00435388	0.0039858	104.124	-1.09235	0.277201	0.352801	Not_sig	Hub_4
pCD8T08	cd8	0.00726137	0.0055703	103.613	1.30359	0.195264	0.273369	Not_sig	Hub_2
pCD8T09	cd8	-0.0398312	0.00809735	102.92	-4.91904	3.31e-06	9.26e-06	Positive	Hub_1
pCD8T10	cd8	-0.00610395	0.0101128	97.5629	-0.603586	0.547519	0.589636	Not_sig	Hub_4
pCD8T11	cd8	-0.0744753	0.011207	98.0764	-6.64544	1.71e-09	7.97e-09	Positive	Hub_1
pCD8T12	cd8	-0.0086353	0.00900183	104.44	-0.959284	0.339631	0.396237	Not_sig	Hub_4
pCD8T14	cd8	-0.0166	0.00670054	103.587	-2.47742	0.0148509	0.0297019	Positive	Hub_4
pCD8T15	cd8	0.0437854	0.0078399	107.432	5.58494	1.78e-07	6.22e-07	Negative	Hub_2
pCD8T16	cd8	-0.0605811	0.0083804	107.237	-7.2289	7.52e-11	1.05e-09	Positive	Hub_1
pFP01	fib_peri	-0.0205417	0.00769263	104.053	-2.67031	0.0087952	0.0098946	Positive	Hub_1
pFP02	fib_peri	-0.163824	0.0222091	92.9176	-7.37646	6.68e-11	3.01e-10	Positive	Hub_1
pFP03	fib_peri	0.0507325	0.0155177	105.35	3.26932	0.00145675	0.00218513	Negative	Hub_6
pFP04	fib_peri	0.0407915	0.0138576	101.673	2.94362	0.00401976	0.00516827	Negative	Hub_5
pFP05	fib_peri	0.114932	0.0195748	101.949	5.87142	5.44e-08	1.63e-07	Negative	Hub_4
pFP06	fib_peri	-0.0964168	0.0179945	101.203	-5.35814	5.3e-07	9.54e-07	Positive	Hub_4
pFP07	fib_peri	0.0113623	0.015933	101.767	0.713127	0.477399	0.477399	Not_sig	Hub_4
pFP08	fib_peri	0.18599	0.0227058	105.39	8.19128	6.52e-13	5.86e-12	Negative	Hub_4
pFP11	fib_peri	-0.0207404	0.00360299	104.589	-5.75644	8.67e-08	1.95e-07	Positive	Hub_3
pM01	monomacdc	-0.0331469	0.0100133	101.604	-3.31027	0.00129076	0.00186444	Positive	Hub_1
pM02	monomacdc	-0.135154	0.0210962	99.1427	-6.40653	5.03e-09	3.27e-08	Positive	Hub_1
pM03	monomacdc	-0.0853113	0.0196146	106.901	-4.34937	3.13e-05	8.88e-05	Positive	Hub_6
pM04	monomacdc	-0.0419995	0.00970773	107.059	-4.3264	3.42e-05	8.88e-05	Positive	None
pM05	monomacdc	0.0186955	0.0174513	96.4382	1.0713	0.286709	0.286709	Not_sig	Hub_2
pM06	monomacdc	0.0465582	0.0130931	106.746	3.55594	0.000562909	0.0010454	Negative	Hub_5
pM08	monomacdc	-0.0541085	0.0160221	103.998	-3.37712	0.00103136	0.00167596	Positive	Hub_6
pM09	monomacdc	-0.0325919	0.0140507	104.512	-2.31959	0.0223076	0.0263635	Positive	None
pM10	monomacdc	0.0366729	0.0135506	103.058	2.70637	0.00796287	0.0103517	Negative	Hub_4
pM11	monomacdc	0.109214	0.0168744	105.02	6.47214	3.15e-09	3.27e-08	Negative	Hub_4
pM12	monomacdc	-0.0180048	0.0148832	104.732	-1.20973	0.229104	0.248196	Not_sig	Hub_2
pM13	monomacdc	-0.0271123	0.00642356	107.998	-4.22075	5.09e-05	0.000110291	Positive	Hub_1
pM14	monomacdc	-0.0413656	0.00792437	107.979	-5.22005	8.74e-07	3.79e-06	Positive	Hub_3
pP01	plasma	-0.177715	0.0193616	100.853	-9.17873	5.84e-15	4.67e-14	Positive	Hub_1
pP02	plasma	-0.0857788	0.0158884	98.5639	-5.39883	4.64e-07	1.24e-06	Positive	Hub_1
pP03	plasma	0.0270434	0.00903971	105.693	2.99163	0.00345381	0.00394721	Negative	Hub_5
pP04	plasma	0.0164635	0.0145978	94.6436	1.12781	0.262251	0.262251	Not_sig	Hub_4
pP06	plasma	-0.0358016	0.00750402	95.0334	-4.77099	6.62e-06	1.06e-05	Positive	Hub_1
pP07	plasma	-0.0383974	0.0108761	106.409	-3.53044	0.000614446	0.000819262	Positive	Hub_4
pP08	plasma	0.119009	0.0178375	103.939	6.67183	1.26e-09	5.03e-09	Negative	Hub_2
pP09	plasma	0.0580648	0.0111166	100.995	5.22326	9.47e-07	1.89e-06	Negative	Hub_2
pV01	vasc	0.0674086	0.0116823	105.848	5.77015	7.96e-08	2.79e-07	Negative	Hub_4
pV02	vasc	0.0538121	0.0190823	99.5198	2.82001	0.00579625	0.0135246	Negative	Hub_4
pV03	vasc	-0.100052	0.0142795	108	-7.00673	2.19e-10	1.53e-09	Positive	Hub_1
pV04	vasc	0.01606	0.00818938	107.589	1.96108	0.052454	0.0611963	Not_sig	Hub_1
pV05	vasc	0.0193292	0.0139352	103.371	1.38708	0.168402	0.168402	Not_sig	Hub_5
pV06	vasc	-0.0342491	0.0151701	92.0353	-2.25767	0.0263304	0.0368626	Positive	Hub_6
pV07	vasc	-0.0338147	0.0137422	101.862	-2.46065	0.0155506	0.0272135	Positive	Hub_2
