## Supplementary Table 7 for "A longitudinal single-cell therapeutic atlas of anti-tumour necrosis factor treatment in inflammatory bowel disease"

### Sheet: Legend
programme	Name of gene expression programme (GEP)
compartment	Cells that GEPs were derived from
adjusted_p_val	Adjusted p-value following BH multiple comparisons correction

### Sheet: CD_Arijs_projection
programme	compartment	group1	group2	n1	n2	statistic	p	p.signif	y.position	groups	xmin	xmax	adjusted_p_val
pCD4T08	cd4	No	Yes	17	19	286	2.51e-05	****	0.007	c("No", "Yes")	1	2	0.0001506
pCD4T07	cd4	No	Yes	17	19	275	0.000162	***	0.004	c("No", "Yes")	1	2	0.000486
pM14	monomacdc	No	Yes	17	19	264	0.000791	***	0.001	c("No", "Yes")	1	2	0.004746
pP06	plasma	No	Yes	17	19	250	0.00433	**	0.02312	c("No", "Yes")	1	2	0.01732
pB11	bcell	No	Yes	17	19	238	0.0147	*	0.008	c("No", "Yes")	1	2	0.0294
pFP01	fib_peri	No	Yes	17	19	235	0.0194	*	0.004	c("No", "Yes")	1	2	0.0424
pFP11	fib_peri	No	Yes	17	19	234	0.0212	*	0.003	c("No", "Yes")	1	2	0.0424
pCD8T05	cd8	No	Yes	17	19	241	0.011	*	0.001	c("No", "Yes")	1	2	0.044
pCD8T09	cd8	No	Yes	17	19	245	0.00738	**	0.008	c("No", "Yes")	1	2	0.044
pCD4T01	cd4	No	Yes	17	19	231	0.0275	*	0.016	c("No", "Yes")	1	2	0.04875
pCD4T13	cd4	No	Yes	17	19	229	0.0325	*	0.007	c("No", "Yes")	1	2	0.04875
pP01	plasma	No	Yes	17	19	228	0.0353	*	0.014	c("No", "Yes")	1	2	0.0706
pCD8T12	cd8	No	Yes	17	19	231	0.0275	*	0.001	c("No", "Yes")	1	2	0.0733333
pP02	plasma	No	Yes	17	19	222	0.0566	ns	0.001	c("No", "Yes")	1	2	0.0754667
pM01	monomacdc	No	Yes	17	19	225	0.0449	*	0.001	c("No", "Yes")	1	2	0.0813
pM02	monomacdc	No	Yes	17	19	217	0.0813	ns	0.001	c("No", "Yes")	1	2	0.0813
pM03	monomacdc	No	Yes	17	19	217	0.0813	ns	0.01012	c("No", "Yes")	1	2	0.0813
pM04	monomacdc	No	Yes	17	19	220	0.0656	ns	0.002	c("No", "Yes")	1	2	0.0813
pM08	monomacdc	No	Yes	17	19	223	0.0525	ns	0.003	c("No", "Yes")	1	2	0.0813
pCD4T15	cd4	No	Yes	17	19	215	0.0933	ns	0.009	c("No", "Yes")	1	2	0.11196
pV03	vasc	No	Yes	17	19	210	0.129	ns	0.005	c("No", "Yes")	1	2	0.129
pCD8T11	cd8	No	Yes	17	19	213	0.107	ns	0.004	c("No", "Yes")	1	2	0.214
pCD4T14	cd4	No	Yes	17	19	194	0.315	ns	0.004	c("No", "Yes")	1	2	0.315
pP07	plasma	No	Yes	17	19	192	0.346	ns	0.03612	c("No", "Yes")	1	2	0.346
pCD8T04	cd8	No	Yes	17	19	195	0.3	ns	0.003	c("No", "Yes")	1	2	0.4
pCD8T07	cd8	No	Yes	17	19	197	0.271	ns	0.003	c("No", "Yes")	1	2	0.4
pCD8T08	cd8	No	Yes	17	19	191	0.363	ns	0.002	c("No", "Yes")	1	2	0.414857
pFP02	fib_peri	No	Yes	17	19	186	0.452	ns	0.003	c("No", "Yes")	1	2	0.602667
pB05	bcell	No	Yes	17	19	177	0.639	ns	0.003	c("No", "Yes")	1	2	0.639
pCD8T14	cd8	No	Yes	17	19	153	0.802	ns	0	c("No", "Yes")	1	2	0.802
pFP06	fib_peri	No	Yes	17	19	164	0.95	ns	0.004	c("No", "Yes")	1	2	0.95

### Sheet: UC_Arijs_projection
programme	compartment	group1	group2	n1	n2	statistic	p	p.signif	y.position	groups	xmin	xmax	adjusted_p_val
pCD4T07	cd4	No	Yes	16	8	121	0.000122	***	0.004	c("No", "Yes")	1	2	0.000854
pCD8T05	cd8	No	Yes	16	8	114	0.00126	**	0.001	c("No", "Yes")	1	2	0.00378
pCD8T09	cd8	No	Yes	16	8	114	0.00126	**	0.008	c("No", "Yes")	1	2	0.00378
pM14	monomacdc	No	Yes	16	8	117	0.000511	***	0.001	c("No", "Yes")	1	2	0.004088
pCD4T15	cd4	No	Yes	16	8	111	0.00278	**	0.009	c("No", "Yes")	1	2	0.00973
pM02	monomacdc	No	Yes	16	8	111	0.00278	**	0.001	c("No", "Yes")	1	2	0.01112
pB11	bcell	No	Yes	16	8	111	0.00278	**	0.008	c("No", "Yes")	1	2	0.0139
pCD4T16	cd4	No	Yes	16	8	105	0.0107	*	0.00112	c("No", "Yes")	1	2	0.0249667
pP02	plasma	No	Yes	16	8	106	0.00875	**	0.001	c("No", "Yes")	1	2	0.035
pV06	vasc	No	Yes	16	8	104	0.0131	*	0.003	c("No", "Yes")	1	2	0.0393
pCD4T01	cd4	No	Yes	16	8	101	0.023	*	0.016	c("No", "Yes")	1	2	0.04025
pCD8T02	cd8	No	Yes	16	8	95	0.0607	ns	0	c("No", "Yes")	1	2	0.1214
pFP02	fib_peri	No	Yes	16	8	99	0.0324	*	0.003	c("No", "Yes")	1	2	0.1296
pV03	vasc	No	Yes	16	8	90	0.12	ns	0.005	c("No", "Yes")	1	2	0.136
pV07	vasc	No	Yes	16	8	89	0.136	ns	0.002	c("No", "Yes")	1	2	0.136
pP06	plasma	No	Yes	16	8	91	0.106	ns	0.022	c("No", "Yes")	1	2	0.141333
pP07	plasma	No	Yes	16	8	91	0.106	ns	0.035	c("No", "Yes")	1	2	0.141333
pM01	monomacdc	No	Yes	16	8	93	0.0808	ns	0.001	c("No", "Yes")	1	2	0.14816
pM03	monomacdc	No	Yes	16	8	95	0.0607	ns	0.009	c("No", "Yes")	1	2	0.14816
pM09	monomacdc	No	Yes	16	8	92	0.0926	ns	0.003	c("No", "Yes")	1	2	0.14816
pB05	bcell	No	Yes	16	8	38	0.12	ns	0.003	c("No", "Yes")	1	2	0.2
pB08	bcell	No	Yes	16	8	93	0.0808	ns	0.025	c("No", "Yes")	1	2	0.2
pP01	plasma	No	Yes	16	8	84	0.238	ns	0.014	c("No", "Yes")	1	2	0.238
pM04	monomacdc	No	Yes	16	8	84	0.238	ns	0.002	c("No", "Yes")	1	2	0.317333
pM08	monomacdc	No	Yes	16	8	82	0.291	ns	0.003	c("No", "Yes")	1	2	0.332571
pCD8T11	cd8	No	Yes	16	8	84	0.238	ns	0.004	c("No", "Yes")	1	2	0.357
pFP01	fib_peri	No	Yes	16	8	84	0.238	ns	0.004	c("No", "Yes")	1	2	0.388
pFP11	fib_peri	No	Yes	16	8	82	0.291	ns	0.003	c("No", "Yes")	1	2	0.388
pCD4T08	cd4	No	Yes	16	8	82	0.291	ns	0.007	c("No", "Yes")	1	2	0.4074
pB01	bcell	No	Yes	16	8	48	0.35	ns	0.001	c("No", "Yes")	1	2	0.4375
pCD8T16	cd8	No	Yes	16	8	76	0.49	ns	0.017	c("No", "Yes")	1	2	0.588
pCD8T14	cd8	No	Yes	16	8	72	0.653	ns	0	c("No", "Yes")	1	2	0.653
pFP06	fib_peri	No	Yes	16	8	70	0.742	ns	0.004	c("No", "Yes")	1	2	0.742
pCD4T13	cd4	No	Yes	16	8	69	0.787	ns	0.007	c("No", "Yes")	1	2	0.787
pCD4T14	cd4	No	Yes	16	8	59	0.787	ns	0.004	c("No", "Yes")	1	2	0.787
pM13	monomacdc	No	Yes	16	8	67	0.881	ns	0.004	c("No", "Yes")	1	2	0.881
pB07	bcell	No	Yes	16	8	64	1	ns	0.003	c("No", "Yes")	1	2	1
