## Supplementary Table 11 for "A longitudinal single-cell therapeutic atlas of anti-tumour necrosis factor treatment in inflammatory bowel disease"

### Sheet: Legend
Compartment	Cell compartments
Variables	Variables tested for correlation with principal components
Healthy_pre_uninflamed_vs_post_tx_uninflamed	Variable consisting of whether sample belong to either: 1) healthy or pre-treatment non-inflamed, compared to 2) post-treatment non-inflamed. Note: for sample to be included in this analysis, the pre-treatment sample in the same region had to be inflamed.
Inflammation score	Numerical inflammation score
Batch	Batch of single cell RNA sequencing
Sex	Biological sex of patient
Treatment	Pre/post
PC	Principal component
Values shown are R2 (Spearman correlations) of principal component with variable. FDR considered significant < 0.05. **** < 0.0001 , ***: 0.0001 > p value <0.001, **: 0.001 > p value < 0.01, *: 0.01 > p value < 0.05

### Sheet: CD
Compartment	Variables	PC1	PC2	PC3	PC4	PC5	PC6	PC7	PC8	PC9	PC10
B_cell	Healthy_pre_uninflamed_vs_post_tx_uninflamed	0	0	0.01	0.07	0.03	0.01	0.02	0.01	0	0
B_cell	Inflammation score	0	0	0	0	0	0.02	0	0.05	0	0
B_cell	Batch	0.02	0	0.04	0	0.08	0.04	0.01	0	0	0.01
B_cell	Sex	0.04	0.02	0	0	0	0.02	0	0	0.01	0.04
B_cell	Treatment	0	0	0	0	0.01	0.01	0	0	0.01	0.02
CD4_T	Healthy_pre_uninflamed_vs_post_tx_uninflamed	0.01	0	0.05	0.02	0.04	0.01	0	0	0.03	0
CD4_T	Inflammation score	0.02	0.08	0.01	0	0.01	0.05	0.05	0.01	0.05	0
CD4_T	Batch	0.04	0	0	0	0.04	0.05	0.02	0.08	0.01	0
CD4_T	Sex	0.01	0.05	0.06	0	0	0	0.03	0.01	0	0.01
CD4_T	Treatment	0.04	0.01	0	0.01	0.03	0	0	0.04	0.03	0.01
CD8_T	Healthy_pre_uninflamed_vs_post_tx_uninflamed	0.03	0.05	0.05	0.01	0.02	0	0	0	0	0.05
CD8_T	Inflammation score	0	0.01	0.03	0.08	0.04	0.02	0	0.01	0	0
CD8_T	Batch	0.02	0.02	0	0	0	0	0	0.02	0	0.12
CD8_T	Sex	0.01	0.04	0.02	0.01	0	0	0.04	0.01	0.02	0
CD8_T	Treatment	0.04	0.03	0	0	0	0	0	0.04	0.02	0.03
Epi_ileum	Healthy_pre_uninflamed_vs_post_tx_uninflamed	0.2	0.06	0	0	0.44	0.01	0.03	0.27	0.01	0.1
Epi_ileum	Inflammation score	0.03	0.69	0.11	0	0	0.05	0.09	0.01	0.02	0.01
Epi_ileum	Batch	0.03	0.23	0.06	0.03	0.05	0.2	0.14	0.07	0.06	0.23
Epi_ileum	Sex	0.01	0.12	0.12	0	0.07	0.12	0	0	0.42	0.05
Epi_ileum	Treatment	0.2	0.01	0.07	0.22	0.01	0.1	0.11	0.24	0	0.19
Epi_non_ileal	Healthy_pre_uninflamed_vs_post_tx_uninflamed	0.01	0	0	0.04	0	0.02	0.04	0	0.06	0.01
Epi_non_ileal	Inflammation score	0	0.02	0.01	0	0.01	0	0.03	0	0.05	0.01
Epi_non_ileal	Batch	0.02	0.15	0	0.03	0	0	0	0	0.02	0.01
Epi_non_ileal	Sex	0	0.05	0.01	0	0.06	0.11	0	0.01	0.03	0.04
Epi_non_ileal	Treatment	0.01	0.04	0.01	0	0	0.01	0	0.01	0	0.02
ILC	Healthy_pre_uninflamed_vs_post_tx_uninflamed	0.02	0.05	0.08	0.01	0.05	0	0	0.01	0	0.02
ILC	Inflammation score	0.04	0.02	0	0.01	0.03	0.02	0.01	0	0	0.03
ILC	Batch	0.06	0	0.02	0.01	0.01	0.05	0.01	0.14	0	0.01
ILC	Sex	0	0.01	0	0	0	0.01	0.03	0.07	0	0
ILC	Treatment	0	0.01	0	0.01	0	0.07	0	0.07	0	0
Myeloid	Healthy_pre_uninflamed_vs_post_tx_uninflamed	0	0.01	0.01	0.01	0	0.04	0.1	0.01	0.05	0
Myeloid	Inflammation score	0.02	0.01	0	0.04	0.08	0.01	0	0	0.12	0
Myeloid	Batch	0	0.04	0.01	0.25**	0.06	0.01	0	0.01	0.05	0.05
Myeloid	Sex	0.01	0.01	0.01	0.03	0	0.03	0.02	0.01	0.08	0.12
Myeloid	Treatment	0	0.01	0	0.18*	0	0.05	0.01	0.04	0	0.03
Plasma	Healthy_pre_uninflamed_vs_post_tx_uninflamed	0	0	0.06	0.15	0	0.05	0	0.01	0	0.02
Plasma	Inflammation score	0.04	0	0	0	0	0	0	0.03	0.01	0.01
Plasma	Batch	0.01	0.09	0	0.02	0	0.01	0.02	0.02	0.07	0
Plasma	Sex	0.01	0	0	0.11	0.01	0.01	0.01	0	0	0.01
Plasma	Treatment	0.03	0.02	0	0.01	0.02	0	0.04	0.01	0.03	0.01
Stroma	Healthy_pre_uninflamed_vs_post_tx_uninflamed	0	0	0.01	0.08	0.02	0.02	0	0.02	0.01	0
Stroma	Inflammation score	0	0	0.07	0.06	0.07	0	0.05	0.02	0	0
Stroma	Batch	0.13	0.05	0.01	0.03	0	0	0.03	0.12	0	0.03
Stroma	Sex	0	0	0	0.02	0.06	0.02	0	0	0.06	0.09
Stroma	Treatment	0.1	0	0	0.01	0.01	0	0.05	0.05	0	0.03

### Sheet: UC
Compartment	Variables	PC1	PC2	PC3	PC4	PC5	PC6	PC7	PC8	PC9	PC10
B_cell	Healthy_pre_uninflamed_vs_post_tx_uninflamed	0.04	0	0.01	0.07	0.15	0	0	0	0	0.02
B_cell	Inflammation score	0.01	0.07	0.01	0	0	0	0	0	0.01	0.05
B_cell	Batch	0	0.01	0.02	0.02	0	0.01	0.13	0.05	0.01	0.07
B_cell	Sex	0	0.02	0.04	0	0	0.07	0	0.01	0.02	0.01
B_cell	Treatment	0.01	0	0	0	0.05	0.05	0	0	0.02	0.01
CD4_T	Healthy_pre_uninflamed_vs_post_tx_uninflamed	0.07	0.02	0.07	0	0.01	0.04	0.01	0.06	0.02	0
CD4_T	Inflammation score	0.02	0.03	0.01	0.01	0.06	0	0.15	0	0.07	0
CD4_T	Batch	0	0	0.04	0	0.12	0.01	0.08	0	0	0.17
CD4_T	Sex	0	0.04	0	0.01	0	0.01	0.02	0.05	0.05	0.01
CD4_T	Treatment	0.04	0.01	0.18	0.02	0	0.01	0.01	0.01	0.02	0.05
CD8_T	Healthy_pre_uninflamed_vs_post_tx_uninflamed	0.03	0.01	0.03	0.01	0.04	0.05	0.02	0.05	0.04	0.01
CD8_T	Inflammation score	0	0.05	0.02	0.02	0.01	0.01	0	0.03	0	0
CD8_T	Batch	0	0	0.04	0.06	0.01	0	0	0.01	0.01	0
CD8_T	Sex	0	0.03	0	0.02	0	0.03	0.02	0.03	0	0
CD8_T	Treatment	0.16	0.05	0.14	0.01	0.08	0.02	0	0.02	0.02	0
Epi_non_ileal	Healthy_pre_uninflamed_vs_post_tx_uninflamed	0.07	0.04	0	0.01	0.01	0	0.09	0	0.01	0
Epi_non_ileal	Inflammation score	0	0	0	0	0.1	0.03	0	0.01	0	0
Epi_non_ileal	Batch	0.03	0.05	0.01	0.11	0.02	0.03	0.05	0.03	0.03	0.19
Epi_non_ileal	Sex	0.02	0	0.02	0.01	0	0.07	0.02	0.03	0.02	0.02
Epi_non_ileal	Treatment	0.05	0	0.02	0	0	0.08	0.13	0.09	0.01	0.02
ILC	Healthy_pre_uninflamed_vs_post_tx_uninflamed	0.05	0	0	0.03	0.01	0	0	0	0.06	0.01
ILC	Inflammation score	0	0	0.2	0.06	0.01	0.02	0.01	0.04	0.04	0.04
ILC	Batch	0.01	0.07	0	0	0.01	0.03	0.01	0.06	0	0
ILC	Sex	0	0	0.01	0	0.04	0	0.01	0.04	0.03	0.02
ILC	Treatment	0.02	0.01	0.02	0.1	0.04	0.08	0.05	0	0.02	0.01
Myeloid	Healthy_pre_uninflamed_vs_post_tx_uninflamed	0.04	0.01	0.12	0.01	0.04	0.01	0.07	0.03	0.01	0
Myeloid	Inflammation score	0	0	0.01	0	0.01	0	0.04	0.03	0	0.01
Myeloid	Batch	0	0.04	0.08	0.07	0.01	0.12	0	0.03	0	0.11
Myeloid	Sex	0	0	0.02	0	0.02	0.08	0.02	0.04	0	0.01
Myeloid	Treatment	0	0	0.01	0.03	0	0.01	0	0.02	0.04	0
Plasma	Healthy_pre_uninflamed_vs_post_tx_uninflamed	0.01	0.05	0.09	0.04	0	0	0.05	0.06	0.06	0
Plasma	Inflammation score	0	0.01	0	0.07	0.01	0.01	0.06	0.05	0.02	0.01
Plasma	Batch	0.02	0	0	0.01	0.05	0	0	0	0.06	0.02
Plasma	Sex	0.02	0.01	0.01	0	0.02	0	0.04	0.01	0	0.07
Plasma	Treatment	0.07	0	0.01	0	0.02	0	0	0.01	0.02	0.03
Stroma	Healthy_pre_uninflamed_vs_post_tx_uninflamed	0.01	0.01	0	0	0.09	0.04	0.17	0	0	0.01
Stroma	Inflammation score	0	0	0	0.07	0.02	0.01	0	0	0.01	0
Stroma	Batch	0.02	0.01	0	0.01	0	0.09	0.01	0.07	0	0
Stroma	Sex	0.04	0.01	0	0	0.01	0.01	0.07	0.02	0.03	0.01
Stroma	Treatment	0.02	0.01	0.04	0.03	0	0.01	0.01	0.01	0.04	0
