## Supplementary Table 13 for "A longitudinal single-cell therapeutic atlas of anti-tumour necrosis factor treatment in inflammatory bowel disease"

### Sheet: Legend
AMP2_clinical_correlations	Correlation between GEPs and fraction of CD45+ cells in samples, aggregates and infiltrate density in H&E.
AMP2_Histology_oneway_ANOVA	One way ANOVA conducted on GEPs positively correlated with CD45+ cells in samples and enrichment in histology pathotypes
AMP2_Histology_pairwise_wilcoxo	Pairwise comparison using wilcoxon rank-sum for GEPs across pathotypes
R4RA_metadata	Metadata for the R4RA dataset
R4RA_pretx_rituximab	Baseline GEP expression and association with response in rituximab
R4RA_pretx_tocilizumab	Baseline GEP expression and association with response in tocilizumab

### Sheet: AMP2_clinical_correlations
program	bucket	rho	pvalue	comparison	FDR	Hub
pB01	bcell	0.223683	0.0607699	fraction	0.0850778	Hub_1
pB01	bcell	0.120156	0.325398	aggregates	0.455558	Hub_1
pB01	bcell	0.167616	0.165453	infiltrates	0.289543	Hub_1
pB02	bcell	-0.0491633	0.683897	fraction	0.79788	Hub_1
pB02	bcell	0.0287158	0.814813	aggregates	0.814813	Hub_1
pB02	bcell	0.0130898	0.914353	infiltrates	0.914353	Hub_1
pB03	bcell	0.354841	0.00239472	fraction	0.00558768	Hub_2
pB03	bcell	0.257287	0.0328251	aggregates	0.0574439	Hub_2
pB03	bcell	0.367464	0.00175202	infiltrates	0.00613208	Hub_2
pB05	bcell	0.0166002	0.890713	fraction	0.890713	Hub_3
pB05	bcell	-0.26106	0.030263	aggregates	0.0574439	Hub_3
pB05	bcell	-0.116753	0.335783	infiltrates	0.391747	Hub_3
pB06	bcell	0.309467	0.008636	fraction	0.015113	Hub_3
pB06	bcell	-0.102006	0.404265	aggregates	0.471642	Hub_3
pB06	bcell	0.124177	0.305739	infiltrates	0.391747	Hub_3
pB07	bcell	0.427134	0.000203296	fraction	0.000711537	Hub_2
pB07	bcell	0.344582	0.00373895	aggregates	0.0130863	Hub_2
pB07	bcell	0.422399	0.000270042	infiltrates	0.0018903	Hub_2
pB08	bcell	0.488975	1.51e-05	fraction	0.000105909	Hub_2
pB08	bcell	0.392977	0.000837338	aggregates	0.00586137	Hub_2
pB08	bcell	0.351939	0.00281058	infiltrates	0.00655802	Hub_2
pM01	myeloid	0.00295104	0.980574	fraction	0.980574	Hub_2
pM01	myeloid	-0.0106622	0.93071	aggregates	0.93071	Hub_2
pM01	myeloid	-0.128888	0.28761	infiltrates	0.431415	Hub_2
pM10	myeloid	0.29715	0.012115	fraction	0.02423	Hub_2
pM10	myeloid	0.112415	0.357757	aggregates	0.475039	Hub_2
pM10	myeloid	0.314883	0.00793154	infiltrates	0.0158631	Hub_2
pM11	myeloid	0.48662	2.16e-05	fraction	0.000129569	Hub_4
pM11	myeloid	0.235877	0.0510367	aggregates	0.122488	Hub_4
pM11	myeloid	0.347184	0.00323336	infiltrates	0.00970008	Hub_4
pM12	myeloid	-0.491985	1.71e-05	fraction	0.000129569	Hub_5
pM12	myeloid	-0.200041	0.0993503	aggregates	0.170315	Hub_5
pM12	myeloid	-0.326512	0.005804	infiltrates	0.0139296	Hub_5
pM13	myeloid	0.40721	0.00047263	fraction	0.00141789	Hub_2
pM13	myeloid	0.514498	6.11e-06	aggregates	7.34e-05	Hub_2
pM13	myeloid	0.472395	3.64e-05	infiltrates	0.000437354	Hub_2
pM14	myeloid	-0.0779678	0.51724	fraction	0.61378	Hub_1
pM14	myeloid	-0.103831	0.395866	aggregates	0.475039	Hub_1
pM14	myeloid	-0.0501582	0.680078	infiltrates	0.680078	Hub_1
pM03	myeloid	-0.085949	0.475172	fraction	0.61378	Hub_6
pM03	myeloid	0.153293	0.208561	aggregates	0.312842	Hub_6
pM03	myeloid	-0.101442	0.403377	infiltrates	0.537836	Hub_6
pM05	myeloid	0.094165	0.433873	fraction	0.61378	Hub_1
pM05	myeloid	-0.210434	0.0826433	aggregates	0.165287	Hub_1
pM05	myeloid	-0.197044	0.102054	infiltrates	0.17495	Hub_1
pM06	myeloid	0.457109	7.39e-05	fraction	0.000295436	Hub_4
pM06	myeloid	0.253602	0.035501	aggregates	0.106503	Hub_4
pM06	myeloid	0.403395	0.000534868	infiltrates	0.00320921	Hub_4
pM07	myeloid	0.375922	0.00132869	fraction	0.00318884	Hub_2
pM07	myeloid	0.277601	0.0209216	aggregates	0.0836865	Hub_2
pM07	myeloid	0.371674	0.00153507	infiltrates	0.0061403	Hub_2
pM08	myeloid	0.0697183	0.562632	fraction	0.61378	Hub_1
pM08	myeloid	-0.0438804	0.720334	aggregates	0.785819	Hub_1
pM08	myeloid	0.0810167	0.504947	infiltrates	0.550851	Hub_1
pM09	myeloid	0.170389	0.155132	fraction	0.265941	Hub_3
pM09	myeloid	-0.317036	0.00794879	aggregates	0.0476927	Hub_3
pM09	myeloid	-0.0815621	0.502074	infiltrates	0.550851	Hub_3
pP01	plasma	0.368993	0.00154261	fraction	0.00617044	Hub_3
pP01	plasma	0.227494	0.0601199	aggregates	0.12024	Hub_3
pP01	plasma	0.460026	6.16e-05	infiltrates	0.000246387	Hub_3
pP02	plasma	0.122237	0.309856	fraction	0.309856	Hub_2
pP02	plasma	0.164538	0.17669	aggregates	0.17669	Hub_2
pP02	plasma	0.0502655	0.67943	infiltrates	0.727594	Hub_2
pP03	plasma	0.182463	0.127762	fraction	0.170349	Hub_2
pP03	plasma	0.279259	0.0201383	aggregates	0.0805533	Hub_2
pP03	plasma	0.127006	0.294763	infiltrates	0.589527	Hub_2
pP04	plasma	-0.24791	0.037114	fraction	0.0742281	Hub_1
pP04	plasma	0.174808	0.150825	aggregates	0.17669	Hub_1
pP04	plasma	-0.0423774	0.727594	infiltrates	0.727594	Hub_1
pS01	stroma	-0.0629443	0.601263	fraction	0.638842	Hub_1
pS01	stroma	-0.00906477	0.941071	aggregates	0.941071	Hub_1
pS01	stroma	0.136682	0.259204	infiltrates	0.400588	Hub_1
pS10	stroma	0.384038	0.00102548	fraction	0.00585345	Hub_2
pS10	stroma	0.377968	0.00136498	aggregates	0.0232046	Hub_2
pS10	stroma	0.319106	0.00709098	infiltrates	0.0401822	Hub_2
pS11	stroma	-0.200939	0.0929091	fraction	0.175495	Hub_6
pS11	stroma	0.0644927	0.598556	aggregates	0.782727	Hub_6
pS11	stroma	-0.022836	0.851156	infiltrates	0.915388	Hub_6
pS12	stroma	0.367606	0.0017216	fraction	0.00585345	Hub_2
pS12	stroma	0.163589	0.179234	aggregates	0.609395	Hub_2
pS12	stroma	0.292962	0.0138464	infiltrates	0.0588471	Hub_2
pS13	stroma	-0.180282	0.132275	fraction	0.204425	Hub_1
pS13	stroma	-0.0308895	0.801072	aggregates	0.907881	Hub_1
pS13	stroma	0.012931	0.915388	infiltrates	0.915388	Hub_1
pS14	stroma	0.193863	0.105191	fraction	0.178824	Hub_1
pS14	stroma	0.106564	0.383481	aggregates	0.681234	Hub_1
pS14	stroma	0.281421	0.0182723	infiltrates	0.0611384	Hub_1
pS15	stroma	0.155064	0.196179	fraction	0.256541	Hub_2
pS15	stroma	0.0710363	0.561898	aggregates	0.782727	Hub_2
pS15	stroma	0.118525	0.328446	infiltrates	0.465298	Hub_2
pS16	stroma	0.0688799	0.567348	fraction	0.638842	Hub_2
pS16	stroma	-0.0862789	0.480866	aggregates	0.743157	Hub_2
pS16	stroma	-0.0286945	0.813587	infiltrates	0.915388	Hub_2
pS17	stroma	-0.368209	0.0016899	fraction	0.00585345	Hub_5
pS17	stroma	-0.245865	0.041713	aggregates	0.194485	Hub_5
pS17	stroma	-0.413018	0.000380306	infiltrates	0.0032326	Hub_5
pS02	stroma	0.407478	0.000468264	fraction	0.00585345	Hub_2
pS02	stroma	0.290015	0.015639	aggregates	0.132931	Hub_2
pS02	stroma	0.422079	0.000273262	infiltrates	0.0032326	Hub_2
pS03	stroma	-0.0660966	0.58314	fraction	0.638842	Hub_1
pS03	stroma	0.0132796	0.913759	aggregates	0.941071	Hub_1
pS03	stroma	-0.0205137	0.866145	infiltrates	0.915388	Hub_1
pS04	stroma	0.375285	0.00135563	fraction	0.00585345	Hub_4
pS04	stroma	0.129043	0.290623	aggregates	0.681234	Hub_4
pS04	stroma	0.274278	0.0215782	infiltrates	0.0611384	Hub_4
pS05	stroma	-0.255265	0.0319494	fraction	0.0775915	Hub_1
pS05	stroma	-0.102773	0.400726	aggregates	0.681234	Hub_1
pS05	stroma	-0.238089	0.0471703	infiltrates	0.114556	Hub_1
pS06	stroma	-0.226023	0.058226	fraction	0.12373	Hub_3
pS06	stroma	-0.241323	0.0457613	aggregates	0.194485	Hub_3
pS06	stroma	-0.191221	0.112801	infiltrates	0.239701	Hub_3
pS07	stroma	0.0027163	0.982128	fraction	0.982128	Hub_2
pS07	stroma	-0.0420906	0.731301	aggregates	0.888008	Hub_2
pS07	stroma	0.137702	0.255631	infiltrates	0.400588	Hub_2
pS08	stroma	-0.298659	0.0116695	fraction	0.0330636	Hub_6
pS08	stroma	0.105332	0.389034	aggregates	0.681234	Hub_6
pS08	stroma	-0.157969	0.191523	infiltrates	0.361766	Hub_6
pS09	stroma	-0.163414	0.172939	fraction	0.244997	Hub_2
pS09	stroma	0.144882	0.234921	aggregates	0.665611	Hub_2
pS09	stroma	-0.0582335	0.632045	infiltrates	0.82652	Hub_2
pT01	tcell	0.259859	0.0289117	fraction	0.0520411	Hub_2
pT01	tcell	0.238205	0.0487232	aggregates	0.125288	Hub_2
pT01	tcell	0.26381	0.0273348	infiltrates	0.0984053	Hub_2
pT10	tcell	0.304158	0.0101645	fraction	0.0304936	Hub_3
pT10	tcell	-0.00023095	0.998497	aggregates	0.998497	Hub_3
pT10	tcell	0.152445	0.20772	infiltrates	0.415439	Hub_3
pT11	tcell	0.332629	0.00478113	fraction	0.0215151	Hub_2
pT11	tcell	0.215726	0.0750357	aggregates	0.157782	Hub_2
pT11	tcell	0.34736	0.00321676	infiltrates	0.0144754	Hub_2
pT12	tcell	0.313716	0.0079499	fraction	0.0286196	Hub_2
pT12	tcell	-0.107526	0.379175	aggregates	0.559899	Hub_2
pT12	tcell	-0.105524	0.384622	infiltrates	0.576933	Hub_2
pT13	tcell	0.263246	0.026832	fraction	0.0520411	Hub_1
pT13	tcell	-0.337244	0.00460115	aggregates	0.0207052	Hub_1
pT13	tcell	-0.115112	0.342663	infiltrates	0.560721	Hub_1
pT14	tcell	0.364822	0.00187486	fraction	0.0112492	Hub_2
pT14	tcell	0.0785614	0.5211	aggregates	0.62532	Hub_2
pT14	tcell	0.217083	0.0710539	infiltrates	0.213162	Hub_2
pT15	tcell	-0.260194	0.0286999	fraction	0.0520411	Hub_2
pT15	tcell	0.0528682	0.666152	aggregates	0.705337	Hub_2
pT15	tcell	0.0559112	0.645715	infiltrates	0.894066	Hub_2
pT16	tcell	0.176526	0.14063	fraction	0.230122	Hub_3
pT16	tcell	-0.212993	0.0788911	aggregates	0.157782	Hub_3
pT16	tcell	0.0168367	0.889972	infiltrates	0.942324	Hub_3
pT17	tcell	-0.056271	0.640432	fraction	0.720486	Hub_1
pT17	tcell	-0.101984	0.404371	aggregates	0.559899	Hub_1
pT17	tcell	0.0212174	0.861598	infiltrates	0.942324	Hub_1
pT18	tcell	0.457445	7.29e-05	fraction	0.00131177	Hub_2
pT18	tcell	0.346251	0.00356413	aggregates	0.0207052	Hub_2
pT18	tcell	0.491449	1.56e-05	infiltrates	0.000280696	Hub_2
pT02	tcell	0.0309859	0.797148	fraction	0.844039	Hub_3
pT02	tcell	-0.251139	0.0373892	aggregates	0.112168	Hub_3
pT02	tcell	-0.181386	0.132902	infiltrates	0.29903	Hub_3
pT20	tcell	-0.0712609	0.554002	fraction	0.664802	Hub_3
pT20	tcell	-0.292305	0.0148016	aggregates	0.0532856	Hub_3
pT20	tcell	0.0427163	0.725502	infiltrates	0.932788	Hub_3
pT21	tcell	-0.0832663	0.489103	fraction	0.628847	Hub_1
pT21	tcell	-0.0840272	0.492432	aggregates	0.62532	Hub_1
pT21	tcell	0.0242786	0.841871	infiltrates	0.942324	Hub_1
pT22	tcell	0.16888	0.158863	fraction	0.238295	Hub_2
pT22	tcell	0.348118	0.00337725	aggregates	0.0207052	Hub_2
pT22	tcell	0.378359	0.00123986	infiltrates	0.00743917	Hub_2
pT03	tcell	0.272066	0.0220032	fraction	0.0520411	Hub_2
pT03	tcell	0.117977	0.334313	aggregates	0.547058	Hub_2
pT03	tcell	0.123082	0.310057	infiltrates	0.558103	Hub_2
pT04	tcell	0.416667	0.000339276	fraction	0.00305348	Hub_2
pT04	tcell	0.555087	7.43e-07	aggregates	1.34e-05	Hub_2
pT04	tcell	0.420495	0.000289707	infiltrates	0.00260736	Hub_2
pT05	tcell	-0.117975	0.326381	fraction	0.451912	Hub_2
pT05	tcell	-0.165822	0.173291	aggregates	0.311924	Hub_2
pT05	tcell	-0.203254	0.0914893	infiltrates	0.235258	Hub_2
pT07	tcell	-0.0225352	0.851752	fraction	0.851752	Hub_1
pT07	tcell	-0.0532339	0.663981	aggregates	0.705337	Hub_1
pT07	tcell	-0.00557705	0.963453	infiltrates	0.963453	Hub_1

### Sheet: AMP2_Histology_oneway_ANOVA
program	bucket	.y.	p	p.adj	p.format	p.signif	method	FDR
pB03	bcell	Mean_score	0.0445291	0.045	0.045	*	Kruskal-Wallis	0.0414322
pB06	bcell	Mean_score	0.67964	0.68	0.68	ns	Kruskal-Wallis	0.475404
pB07	bcell	Mean_score	0.0266676	0.027	0.027	*	Kruskal-Wallis	0.0168564
pB08	bcell	Mean_score	0.0173136	0.017	0.017	*	Kruskal-Wallis	0.578765
pM10	myeloid	Mean_score	0.208538	0.21	0.21	ns	Kruskal-Wallis	0.0607578
pM11	myeloid	Mean_score	0.102339	0.1	0.1	ns	Kruskal-Wallis	0.0307418
pM13	myeloid	Mean_score	0.000366794	0.00037	0.00037	***	Kruskal-Wallis	0.703293
pM06	myeloid	Mean_score	0.0334129	0.033	0.033	*	Kruskal-Wallis	0.434333
pM07	myeloid	Mean_score	0.0877546	0.088	0.088	ns	Kruskal-Wallis	0.365489
pP01	plasma	Mean_score	0.203928	0.2	0.2	ns	Kruskal-Wallis	0.578765
pS10	stroma	Mean_score	0.00884024	0.0088	0.0088	**	Kruskal-Wallis	0.0668259
pS12	stroma	Mean_score	0.434333	0.43	0.43	ns	Kruskal-Wallis	0.0307418
pS02	stroma	Mean_score	0.0153709	0.015	0.015	*	Kruskal-Wallis	0.203928
pS04	stroma	Mean_score	0.0455683	0.046	0.046	*	Kruskal-Wallis	0.00146718
pT10	tcell	Mean_score	0.703293	0.7	0.7	ns	Kruskal-Wallis	0.0593721
pT11	tcell	Mean_score	0.220619	0.22	0.22	ns	Kruskal-Wallis	0.208538
pT12	tcell	Mean_score	0.297127	0.3	0.3	ns	Kruskal-Wallis	0.67964
pT14	tcell	Mean_score	0.50642	0.51	0.51	ns	Kruskal-Wallis	0.136452
pT18	tcell	Mean_score	0.0155371	0.016	0.016	*	Kruskal-Wallis	0.0533352
pT04	tcell	Mean_score	0.000366151	0.00037	0.00037	***	Kruskal-Wallis	0.0533352

### Sheet: AMP2_Histology_pairwise_wilcoxo
program	bucket	.y.	group1	group2	p	p.adj	p.format	p.signif	method	FDR
pM13	myeloid	Mean_score	Diffuse	Lymphoid	0.00143666	0.0022	0.0014	**	Wilcoxon	0.00215498
pM13	myeloid	Mean_score	Lymphoid	Pauci-immune	0.00128345	0.0022	0.0013	**	Wilcoxon	0.00215498
pM13	myeloid	Mean_score	Diffuse	Pauci-immune	0.0774035	0.077	0.0774	ns	Wilcoxon	0.0774035
pS10	stroma	Mean_score	Diffuse	Lymphoid	0.00398513	0.012	0.004	**	Wilcoxon	0.0119554
pS10	stroma	Mean_score	Lymphoid	Pauci-immune	0.0580691	0.087	0.058	ns	Wilcoxon	0.0871036
pS10	stroma	Mean_score	Diffuse	Pauci-immune	0.776091	0.78	0.776	ns	Wilcoxon	0.776091
pS02	stroma	Mean_score	Lymphoid	Pauci-immune	0.00205916	0.0062	0.0021	**	Wilcoxon	0.0119554
pS02	stroma	Mean_score	Diffuse	Pauci-immune	0.0440372	0.066	0.044	*	Wilcoxon	0.0871036
pS02	stroma	Mean_score	Diffuse	Lymphoid	0.252445	0.25	0.2524	ns	Wilcoxon	0.302934
pT18	tcell	Mean_score	Lymphoid	Pauci-immune	0.00205916	0.0062	0.0021	**	Wilcoxon	0.00617747
pT18	tcell	Mean_score	Diffuse	Lymphoid	0.12212	0.14	0.1221	ns	Wilcoxon	0.165493
pT18	tcell	Mean_score	Diffuse	Pauci-immune	0.137911	0.14	0.1379	ns	Wilcoxon	0.165493
pT04	tcell	Mean_score	Diffuse	Lymphoid	0.000151645	0.00045	0.00015	***	Wilcoxon	0.000909872
pT04	tcell	Mean_score	Lymphoid	Pauci-immune	0.0116144	0.017	0.01161	*	Wilcoxon	0.0232288
pT04	tcell	Mean_score	Diffuse	Pauci-immune	0.834828	0.83	0.83483	ns	Wilcoxon	0.834828

### Sheet: R4RA_metadata
sample_id	SampleID	Source_Name	Patient	Age	Sex	Ethnic_group	Rheumatoid_factor_measurement	Anti.ccp	Tender_joints_counts	Swollen_joints_counts	Arthritis_disease_activity	ESR	CRP	Physicians_global_assessment	CDAI_response_status	Cell_type_bcell	Pathotype	Sampling_time_point	Paired	Initial_treatment	Drug_at_visit	Crossover_at_any_point
ERR9539213	R4RAPAT00002_week0	Sample_1	R4RAPAT00002	31	female	Caucasian	negative	positive	18	14	93	12	6	73	Responder	Bpoor	Fibroid	0	No	Tocilizumab	Tocilizumab
ERR9539214	R4RAPAT00013_week0	Sample_10	R4RAPAT00013	52	female	Caucasian	negative	negative	9	9	91	28	87	60	Responder	Bpoor	Myeloid	0	No	Rituximab	Rituximab
ERR9539215	R4RAPAT00094_week16	Sample_100	R4RAPAT00094	53	male	Caucasian	NA	NA	4	3	31	8	0	21	Responder	Brich	Lymphoid	16	Yes	Rituximab	Rituximab
ERR9539216	R4RAPAT00095_week0	Sample_101	R4RAPAT00095	67	female	African	negative	negative	12	10	17	5	0	13	Non.Responder	Bpoor	Fibroid	0	No	Tocilizumab	Tocilizumab	Yes
ERR9539217	R4RAPAT00096_week0	Sample_102	R4RAPAT00096	41	female	Asian	positive	positive	19	18	82	42	16	79	Non.Responder	Bpoor	Fibroid	0	No	Tocilizumab	Tocilizumab
ERR9539218	R4RAPAT00097_week0	Sample_103	R4RAPAT00097	40	female	African	positive	positive	16	4	55	17	0	63	Non.Responder	Bpoor	Fibroid	0	Yes	Rituximab	Rituximab	Yes
ERR9539219	R4RAPAT00097_week16	Sample_104	R4RAPAT00097	40	female	African	NA	NA	11	7	58	23	0	57	Non.Responder	Bpoor	Myeloid	16	Yes	Rituximab	Tocilizumab	Yes
ERR9539220	R4RAPAT00099_week0	Sample_105	R4RAPAT00099	36	female	Caucasian	negative	negative	7	4	31	34	9	46	Non.Responder	Brich	Lymphoid	0	Yes	Tocilizumab	Tocilizumab
ERR9539221	R4RAPAT00099_week16	Sample_106	R4RAPAT00099	36	female	Caucasian	NA	NA	7	14	26	7	0	20	Non.Responder	Brich	Lymphoid	16	Yes	Tocilizumab	Tocilizumab
ERR9539222	R4RAPAT00100_week0	Sample_107	R4RAPAT00100	64	female	Caucasian	positive	positive	27	14	92	24	8	74	Non.Responder	Brich	Lymphoid	0	Yes	Rituximab	Rituximab	Yes
ERR9539223	R4RAPAT00100_week16	Sample_108	R4RAPAT00100	64	female	Caucasian	NA	NA	20	2	93	12	5	85	Non.Responder	Brich	Fibroid	16	Yes	Rituximab	Tocilizumab	Yes
ERR9539224	R4RAPAT00101_week0	Sample_109	R4RAPAT00101	48	female	Caucasian	positive	positive	28	11	81	24	18	63	Non.Responder	Bpoor	Fibroid	0	No	Tocilizumab	Tocilizumab	Yes
ERR9539225	R4RAPAT00014_week0	Sample_11	R4RAPAT00014	60	female	Caucasian	positive	positive	10	2	71	36	17	64	Responder	Bpoor	Fibroid	0	No	Tocilizumab	Tocilizumab
ERR9539226	R4RAPAT00102_week0	Sample_110	R4RAPAT00102	74	male	Caucasian	positive	positive	26	0	80	48	16	82	Responder	Brich	Lymphoid	0	No	Tocilizumab	Tocilizumab
ERR9539227	R4RAPAT00103_week16	Sample_111	R4RAPAT00103	53	male	Caucasian	NA	NA	26	14	65	9	8	94	Non.Responder	Brich	TBC	16	No	Rituximab	Tocilizumab	Yes
ERR9539228	R4RAPAT00104_week0	Sample_112	R4RAPAT00104	23	female	Other	positive	positive	13	6	79	48	23	77	Responder	Bpoor	Myeloid	0	Yes	Rituximab	Rituximab	Yes
ERR9539229	R4RAPAT00104_week16	Sample_113	R4RAPAT00104	23	female	Other	NA	NA	5	2	53	28	5	36	Responder	Bpoor	Fibroid	16	Yes	Rituximab	Rituximab	Yes
ERR9539230	R4RAPAT00105_week16	Sample_114	R4RAPAT00105	58	female	Caucasian	NA	NA	2	9	83	74	66	64	Non.Responder	Bpoor	Myeloid	16	No	Rituximab	Rituximab	Yes
ERR9539231	R4RAPAT00107_week0	Sample_115	R4RAPAT00107	53	female	Caucasian	negative	positive	7	3	33	12	0	33	Non.Responder	Bpoor	Lymphoid	0	Yes	Tocilizumab	Tocilizumab
ERR9539232	R4RAPAT00107_week16	Sample_116	R4RAPAT00107	53	female	Caucasian	NA	NA	9	6	14	2	0	15	Non.Responder	Bpoor	Myeloid	16	Yes	Tocilizumab	Tocilizumab
ERR9539233	R4RAPAT00108_week0	Sample_117	R4RAPAT00108	34	male	African	positive	positive	3	4	37	2	0	34	Non.Responder	Brich	Lymphoid	0	No	Rituximab	Rituximab
ERR9539234	R4RAPAT00109_week0	Sample_118	R4RAPAT00109	45	female	African	positive	positive	28	12	100	23	17	85	Responder	Brich	Lymphoid	0	No	Tocilizumab	Tocilizumab
ERR9539235	R4RAPAT00110_week0	Sample_119	R4RAPAT00110	77	female	Caucasian	positive	positive	12	14	74	28	3	72	Responder	Brich	Lymphoid	0	Yes	Tocilizumab	Tocilizumab
ERR9539236	R4RAPAT00015_week0	Sample_12	R4RAPAT00015	70	female	Caucasian	negative	positive	6	8	66	36	74	64	Non.Responder	GC	Lymphoid	0	Yes	Rituximab	Rituximab	Yes
ERR9539237	R4RAPAT00110_week16	Sample_120	R4RAPAT00110	77	female	Caucasian	NA	NA	6	4	51	9	0	51	Responder	Brich	Fibroid	16	Yes	Tocilizumab	Tocilizumab
ERR9539238	R4RAPAT00111_week0	Sample_121	R4RAPAT00111	67	female	Caucasian	positive	positive	21	5	64	9	12	61	Responder	Bpoor	Fibroid	0	Yes	Rituximab	Rituximab	Yes
ERR9539239	R4RAPAT00111_week16	Sample_122	R4RAPAT00111	67	female	Caucasian	NA	NA	10	0	38	17	8	24	Responder	Bpoor	Fibroid	16	Yes	Rituximab	Rituximab	Yes
ERR9539240	R4RAPAT00112_week0	Sample_123	R4RAPAT00112	67	female	Caucasian	positive	positive	24	1	72	40	0	60	Non.Responder	Bpoor	Myeloid	0	No	Rituximab	Rituximab	Yes
ERR9539241	R4RAPAT00113_week0	Sample_124	R4RAPAT00113	39	male	Asian	positive	negative	10	0	21	52	6	21	Non.Responder	Brich	Lymphoid	0	Yes	Rituximab	Rituximab
ERR9539242	R4RAPAT00113_week16	Sample_125	R4RAPAT00113	39	male	Asian	NA	NA	6	0	15	7	0	8	Non.Responder	Brich	Myeloid	16	Yes	Rituximab	Rituximab
ERR9539243	R4RAPAT00114_week0	Sample_126	R4RAPAT00114	43	female	Asian	positive	positive	5	3	89	131	89	95	Non.Responder	Brich	Lymphoid	0	Yes	Tocilizumab	Tocilizumab
ERR9539244	R4RAPAT00114_week16	Sample_127	R4RAPAT00114	43	female	Asian	NA	NA	7	3	73	4	0	35	Non.Responder	Brich	Myeloid	16	Yes	Tocilizumab	Tocilizumab
ERR9539245	R4RAPAT00115_week0	Sample_128	R4RAPAT00115	49	female	African	positive	positive	27	8	72	31	14	73	Non.Responder	GC	Lymphoid	0	No	Rituximab	Rituximab
ERR9539246	R4RAPAT00116_week0	Sample_129	R4RAPAT00116	59	female	Asian	positive	positive	11	3	85	35	0	79	Responder	Bpoor	Fibroid	0	Yes	Rituximab	Rituximab
ERR9539247	R4RAPAT00015_week16	Sample_13	R4RAPAT00015	70	female	Caucasian	NA	NA	10	6	52	13	18	36	Non.Responder	GC	Ungraded	16	Yes	Rituximab	Tocilizumab	Yes
ERR9539248	R4RAPAT00116_week16	Sample_130	R4RAPAT00116	59	female	Asian	NA	NA	3	1	51	14	0	50	Responder	Bpoor	Myeloid	16	Yes	Rituximab	Rituximab
ERR9539249	R4RAPAT00117_week0	Sample_131	R4RAPAT00117	33	male	Caucasian	positive	positive	8	4	73	8	8	84	Non.Responder	Bpoor	Myeloid	0	Yes	Tocilizumab	Tocilizumab	Yes
ERR9539250	R4RAPAT00117_week16	Sample_132	R4RAPAT00117	33	male	Caucasian	NA	NA	13	2	48	2	0	35	Non.Responder	Bpoor	Myeloid	16	Yes	Tocilizumab	Tocilizumab	Yes
ERR9539251	R4RAPAT00118_week0	Sample_133	R4RAPAT00118	42	female	Asian	negative	negative	28	11	70	45	13	87	Non.Responder	Bpoor	Lymphoid	0	Yes	Tocilizumab	Tocilizumab	Yes
ERR9539252	R4RAPAT00118_week16	Sample_134	R4RAPAT00118	42	female	Asian	NA	NA	23	4	52	8	0	58	Non.Responder	Bpoor	Lymphoid	16	Yes	Tocilizumab	Rituximab	Yes
ERR9539253	R4RAPAT00119_week0	Sample_135	R4RAPAT00119	77	female	Caucasian	positive	positive	7	6	79	45	14	80	Non.Responder	Brich	Lymphoid	0	Yes	Rituximab	Rituximab	Yes
ERR9539254	R4RAPAT00119_week16	Sample_136	R4RAPAT00119	77	female	Caucasian	NA	NA	11	10	88	54	19	84	Non.Responder	Brich	Myeloid	16	Yes	Rituximab	Tocilizumab	Yes
ERR9539255	R4RAPAT00120_week0	Sample_137	R4RAPAT00120	52	female	African	positive	positive	23	11	73	93	14	76	Responder	GC	Lymphoid	0	Yes	Rituximab	Rituximab
ERR9539256	R4RAPAT00120_week16	Sample_138	R4RAPAT00120	52	female	African	NA	NA	10	3	57	89	16	18	Responder	GC	Myeloid	16	Yes	Rituximab	Rituximab
ERR9539257	R4RAPAT00121_week0	Sample_139	R4RAPAT00121	47	female	Caucasian	positive	positive	21	22	78	115	5	88	Responder	Brich	Lymphoid	0	Yes	Rituximab	Rituximab
ERR9539258	R4RAPAT00016_week0	Sample_14	R4RAPAT00016	44	female	Caucasian	positive	positive	17	14	80	32	15	87	Non.Responder	Bpoor	Myeloid	0	No	Rituximab	Rituximab	Yes
ERR9539259	R4RAPAT00121_week16	Sample_140	R4RAPAT00121	47	female	Caucasian	NA	NA	5	6	12	21	0	6	Responder	Brich	Lymphoid	16	Yes	Rituximab	Rituximab
ERR9539260	R4RAPAT00122_week0	Sample_141	R4RAPAT00122	42	female	Caucasian	negative	negative	19	21	64	66	93	85	Non.Responder	Brich	Lymphoid	0	Yes	Rituximab	Rituximab	Yes
ERR9539261	R4RAPAT00122_week16	Sample_142	R4RAPAT00122	42	female	Caucasian	NA	NA	26	21	57	70	149	71	Non.Responder	Brich	Lymphoid	16	Yes	Rituximab	Tocilizumab	Yes
ERR9539262	R4RAPAT00123_week0	Sample_143	R4RAPAT00123	47	female	Caucasian	positive	positive	8	4	84	12	10	73	Responder	GC	Lymphoid	0	No	Tocilizumab	Tocilizumab
ERR9539263	R4RAPAT00124_week0	Sample_144	R4RAPAT00124	36	female	Other	positive	positive	25	10	86	47	14	84	Non.Responder	Bpoor	Myeloid	0	Yes	Rituximab	Rituximab	Yes
ERR9539264	R4RAPAT00124_week16	Sample_145	R4RAPAT00124	36	female	Other	NA	NA	14	11	45	22	0	42	Non.Responder	Bpoor	Lymphoid	16	Yes	Rituximab	Tocilizumab	Yes
ERR9539265	R4RAPAT00125_week0	Sample_146	R4RAPAT00125	64	female	Caucasian	positive	positive	25	16	99	9	23	90	Non.Responder	Bpoor	Fibroid	0	No	Tocilizumab	Tocilizumab	Yes
ERR9539266	R4RAPAT00126_week0	Sample_147	R4RAPAT00126	54	female	Caucasian	positive	positive	13	8	73	29	15	78	Non.Responder	Brich	Lymphoid	0	Yes	Rituximab	Rituximab	Yes
ERR9539267	R4RAPAT00126_week16	Sample_148	R4RAPAT00126	54	female	Caucasian	NA	NA	14	8	66	28	10	64	Non.Responder	Brich	Lymphoid	16	Yes	Rituximab	Tocilizumab	Yes
ERR9539268	R4RAPAT00128_week0	Sample_149	R4RAPAT00128	51	female	Caucasian	positive	positive	13	3	27	20	0	33	Non.Responder	Brich	Lymphoid	0	No	Tocilizumab	Tocilizumab
ERR9539269	R4RAPAT00017_week0	Sample_15	R4RAPAT00017	53	female	Caucasian	positive	positive	12	7	80	99	73	80	Responder	Bpoor	Myeloid	0	No	Tocilizumab	Tocilizumab
ERR9539270	R4RAPAT00129_week0	Sample_150	R4RAPAT00129	61	female	Caucasian	positive	positive	7	3	17	32	0	14	Responder	Brich	Lymphoid	0	Yes	Tocilizumab	Tocilizumab
ERR9539271	R4RAPAT00129_week16	Sample_151	R4RAPAT00129	61	female	Caucasian	NA	NA	2	0	9	3	0	22	Responder	Brich	Lymphoid	16	Yes	Tocilizumab	Tocilizumab
ERR9539272	R4RAPAT00131_week0	Sample_152	R4RAPAT00131	53	female	Caucasian	positive	positive	6	6	84	122	53	83	Non.Responder	Brich	Lymphoid	0	Yes	Rituximab	Rituximab
ERR9539273	R4RAPAT00131_week16	Sample_153	R4RAPAT00131	53	female	Caucasian	NA	NA	3	11	13	30	0	10	Non.Responder	Brich	Fibroid	16	Yes	Rituximab	Rituximab
ERR9539274	R4RAPAT00132_week0	Sample_154	R4RAPAT00132	59	female	Asian	positive	positive	16	7	57	10	9	66	Non.Responder	Bpoor	Fibroid	0	No	Tocilizumab	Tocilizumab	Yes
ERR9539275	R4RAPAT00133_week16	Sample_155	R4RAPAT00133	59	female	Caucasian	NA	NA	19	15	65	58	14	60	Non.Responder	Bpoor	Myeloid	16	No	Tocilizumab	Rituximab	Yes
ERR9539276	R4RAPAT00134_week0	Sample_156	R4RAPAT00134	38	female	Caucasian	positive	positive	28	8	82	9	0	86	Responder	Bpoor	Myeloid	0	No	Rituximab	Rituximab
ERR9539277	R4RAPAT00135_week0	Sample_157	R4RAPAT00135	63	female	Caucasian	negative	positive	18	4	62	69	10	50	Responder	Brich	Lymphoid	0	No	Rituximab	Rituximab
ERR9539278	R4RAPAT00136_week0	Sample_158	R4RAPAT00136	46	female	Caucasian	negative	positive	14	7	78	16	7	49	Responder	Bpoor	Myeloid	0	No	Rituximab	Rituximab
ERR9539279	R4RAPAT00137_week0	Sample_159	R4RAPAT00137	58	female	Asian	positive	negative	6	4	47	29	0	41	Non.Responder	Bpoor	Myeloid	0	Yes	Rituximab	Rituximab	Yes
ERR9539280	R4RAPAT00018_week0	Sample_16	R4RAPAT00018	47	female	Caucasian	positive	positive	26	13	100	43	18	100	Responder	Bpoor	Fibroid	0	No	Rituximab	Rituximab
ERR9539281	R4RAPAT00137_week16	Sample_160	R4RAPAT00137	58	female	Asian	NA	NA	4	5	55	35	9	26	Non.Responder	Bpoor	Fibroid	16	Yes	Rituximab	Tocilizumab	Yes
ERR9539282	R4RAPAT00138_week0	Sample_161	R4RAPAT00138	48	female	Asian	positive	positive	27	3	64	2	0	60	Non.Responder	Brich	Lymphoid	0	Yes	Rituximab	Rituximab
ERR9539283	R4RAPAT00138_week16	Sample_162	R4RAPAT00138	48	female	Asian	NA	NA	9	3	52	5	0	44	Non.Responder	Brich	Lymphoid	16	Yes	Rituximab	Rituximab
ERR9539284	R4RAPAT00139_week0	Sample_163	R4RAPAT00139	56	female	Caucasian	positive	positive	10	6	6	91	18	30	Non.Responder	Brich	Lymphoid	0	Yes	Rituximab	Rituximab	Yes
ERR9539285	R4RAPAT00139_week16	Sample_164	R4RAPAT00139	56	female	Caucasian	NA	NA	9	5	23	55	22	23	Non.Responder	Brich	Lymphoid	16	Yes	Rituximab	Rituximab	Yes
ERR9539286	R4RAPAT00140_week0	Sample_165	R4RAPAT00140	76	female	Caucasian	negative	negative	12	4	71	5	8	41	Responder	Brich	Lymphoid	0	Yes	Tocilizumab	Tocilizumab	Yes
ERR9539287	R4RAPAT00140_week16	Sample_166	R4RAPAT00140	76	female	Caucasian	NA	NA	4	7	10	2	0	13	Responder	Brich	Lymphoid	16	Yes	Tocilizumab	Tocilizumab	Yes
ERR9539288	R4RAPAT00141_week16	Sample_167	R4RAPAT00141	57	female	Caucasian	NA	NA	12	5	83	2	0	80	Non.Responder	Bpoor	Lymphoid	16	No	Rituximab	Rituximab	Yes
ERR9539289	R4RAPAT00142_week0	Sample_168	R4RAPAT00142	74	female	Caucasian	positive	positive	6	0	77	54	61	76	Non.Responder	Brich	Lymphoid	0	Yes	Tocilizumab	Tocilizumab
ERR9539290	R4RAPAT00142_week16	Sample_169	R4RAPAT00142	74	female	Caucasian	NA	NA	3	3	38	2	0	33	Non.Responder	Brich	Myeloid	16	Yes	Tocilizumab	Tocilizumab
ERR9539291	R4RAPAT00019_week0	Sample_17	R4RAPAT00019	64	male	Caucasian	positive	positive	27	19	96	18	37	90	Responder	Unknown	Ungraded	0	No	Rituximab	Rituximab
ERR9539292	R4RAPAT00143_week0	Sample_170	R4RAPAT00143	67	female	Caucasian	negative	negative	13	4	98	97	80	97	Responder	Brich	Lymphoid	0	No	Tocilizumab	Tocilizumab
ERR9539293	R4RAPAT00144_week0	Sample_171	R4RAPAT00144	58	female	Caucasian	positive	positive	8	8	61	5	0	60	Responder	Brich	Lymphoid	0	Yes	Rituximab	Rituximab
ERR9539294	R4RAPAT00144_week16	Sample_172	R4RAPAT00144	58	female	Caucasian	NA	NA	1	10	12	6	0	8	Responder	Brich	Lymphoid	16	Yes	Rituximab	Rituximab
ERR9539295	R4RAPAT00145_week0	Sample_173	R4RAPAT00145	57	male	Caucasian	positive	positive	12	10	68	19	18	71	Non.Responder	Brich	Lymphoid	0	Yes	Tocilizumab	Tocilizumab	Yes
ERR9539296	R4RAPAT00145_week16	Sample_174	R4RAPAT00145	57	male	Caucasian	NA	NA	12	21	70	5	0	78	Non.Responder	Brich	Lymphoid	16	Yes	Tocilizumab	Rituximab	Yes
ERR9539297	R4RAPAT00146_week0	Sample_175	R4RAPAT00146	66	female	African	positive	positive	10	9	76	60	23	61	Non.Responder	Brich	Lymphoid	0	No	Rituximab	Rituximab	Yes
ERR9539298	R4RAPAT00148_week0	Sample_176	R4RAPAT00148	74	female	Caucasian	positive	positive	17	6	86	32	33	77	Non.Responder	Brich	Lymphoid	0	No	Tocilizumab	Tocilizumab
ERR9539299	R4RAPAT00149_week0	Sample_177	R4RAPAT00149	49	male	Caucasian	positive	negative	4	2	72	28	11	60	Non.Responder	Bpoor	Fibroid	0	No	Rituximab	Rituximab	Yes
ERR9539300	R4RAPAT00150_week0	Sample_178	R4RAPAT00150	56	male	Caucasian	positive	negative	14	2	86	54	20	85	Non.Responder	GC	Lymphoid	0	No	Tocilizumab	Tocilizumab	Yes
ERR9539301	R4RAPAT00151_week0	Sample_179	R4RAPAT00151	55	female	Caucasian	negative	negative	12	2	91	45	17	59	Non.Responder	Bpoor	Myeloid	0	No	Rituximab	Rituximab	Yes
ERR9539302	R4RAPAT00020_week0	Sample_18	R4RAPAT00020	49	female	Caucasian	positive	negative	24	21	100	78	62	95	Non.Responder	Bpoor	Fibroid	0	No	Tocilizumab	Tocilizumab	Yes
ERR9539303	R4RAPAT00152_week0	Sample_180	R4RAPAT00152	32	female	Caucasian	positive	negative	28	16	82	40	20	60	Non.Responder	Brich	Lymphoid	0	No	Tocilizumab	Tocilizumab	Yes
ERR9539304	R4RAPAT00154_week0	Sample_181	R4RAPAT00154	53	female	Caucasian	positive	negative	27	2	84	45	27	76	Responder	Brich	Lymphoid	0	No	Tocilizumab	Tocilizumab
ERR9539305	R4RAPAT00155_week0	Sample_182	R4RAPAT00155	53	female	Caucasian	positive	positive	5	4	85	11	1	64	Non.Responder	Bpoor	Myeloid	0	No	Rituximab	Rituximab	Yes
ERR9539306	R4RAPAT00156_week0	Sample_183	R4RAPAT00156	50	female	Caucasian	positive	negative	16	4	85	48	85	60	Non.Responder	Bpoor	Lymphoid	0	No	Tocilizumab	Tocilizumab	Yes
ERR9539307	R4RAPAT00157_week0	Sample_184	R4RAPAT00157	70	male	Caucasian	positive	positive	14	17	14	43	20	7	Responder	Bpoor	Myeloid	0	No	Rituximab	Rituximab
ERR9539308	R4RAPAT00021_week0	Sample_19	R4RAPAT00021	56	male	Caucasian	positive	positive	13	15	99	17	15	89	Responder	Unknown	Ungraded	0	No	Rituximab	Rituximab
ERR9539309	R4RAPAT00003_week0	Sample_2	R4RAPAT00003	54	male	Caucasian	positive	positive	12	18	88	35	65	95	Responder	Unknown	Ungraded	0	No	Rituximab	Rituximab
ERR9539310	R4RAPAT00022_week0	Sample_20	R4RAPAT00022	55	female	Caucasian	positive	positive	7	16	47	17	9	46	Responder	Bpoor	Myeloid	0	No	Tocilizumab	Tocilizumab
ERR9539311	R4RAPAT00023_week0	Sample_21	R4RAPAT00023	47	female	Caucasian	negative	negative	22	18	78	13	5	88	Non.Responder	Bpoor	Myeloid	0	No	Rituximab	Rituximab	Yes
ERR9539312	R4RAPAT00024_week0	Sample_22	R4RAPAT00024	45	female	Caucasian	positive	positive	12	14	79	23	15	61	Non.Responder	Bpoor	Fibroid	0	No	Tocilizumab	Tocilizumab	Yes
ERR9539313	R4RAPAT00025_week0	Sample_23	R4RAPAT00025	40	female	African	positive	positive	11	5	75	67	39	63	Responder	Bpoor	Lymphoid	0	Yes	Rituximab	Rituximab
ERR9539314	R4RAPAT00025_week16	Sample_24	R4RAPAT00025	40	female	African	NA	NA	2	0	41	25	3	31	Responder	Bpoor	Lymphoid	16	Yes	Rituximab	Rituximab
ERR9539315	R4RAPAT00027_week0	Sample_25	R4RAPAT00027	67	female	Caucasian	positive	positive	3	7	52	23	7	30	Responder	Bpoor	Myeloid	0	Yes	Tocilizumab	Tocilizumab
ERR9539316	R4RAPAT00027_week16	Sample_26	R4RAPAT00027	67	female	Caucasian	NA	NA	2	0	46	2	1	8	Responder	Bpoor	Fibroid	16	Yes	Tocilizumab	Tocilizumab
ERR9539317	R4RAPAT00028_week0	Sample_27	R4RAPAT00028	65	male	Caucasian	positive	positive	23	3	95	19	22	100	Responder	Bpoor	Fibroid	0	No	Tocilizumab	Tocilizumab
ERR9539318	R4RAPAT00029_week0	Sample_28	R4RAPAT00029	46	female	Other	positive	positive	15	14	53	75	58	54	Responder	Brich	Lymphoid	0	No	Tocilizumab	Tocilizumab
ERR9539319	R4RAPAT00030_week0	Sample_29	R4RAPAT00030	56	female	African	positive	negative	8	2	98	30	11	94	Responder	Brich	Lymphoid	0	No	Rituximab	Rituximab
ERR9539320	R4RAPAT00004_week0	Sample_3	R4RAPAT00004	62	female	Caucasian	positive	positive	6	5	55	20	0	48	Responder	Bpoor	Fibroid	0	No	Tocilizumab	Tocilizumab
ERR9539321	R4RAPAT00031_week0	Sample_30	R4RAPAT00031	73	female	Caucasian	positive	positive	18	6	73	66	53	60	Non.Responder	Bpoor	Myeloid	0	No	Rituximab	Rituximab	Yes
ERR9539322	R4RAPAT00032_week0	Sample_31	R4RAPAT00032	70	male	Caucasian	positive	positive	24	9	19	37	59	58	Responder	Brich	Lymphoid	0	No	Rituximab	Rituximab
ERR9539323	R4RAPAT00033_week0	Sample_32	R4RAPAT00033	64	female	Caucasian	negative	positive	4	7	89	39	58	19	Non.Responder	Bpoor	Myeloid	0	No	Tocilizumab	Tocilizumab
ERR9539324	R4RAPAT00034_week0	Sample_33	R4RAPAT00034	65	female	Caucasian	negative	negative	7	5	53	20	8	55	Responder	Brich	Lymphoid	0	No	Tocilizumab	Tocilizumab
ERR9539325	R4RAPAT00035_week0	Sample_34	R4RAPAT00035	55	female	African	positive	positive	15	13	52	23	1	70	Non.Responder	Unknown	Ungraded	0	No	Rituximab	Rituximab	Yes
ERR9539326	R4RAPAT00036_week0	Sample_35	R4RAPAT00036	67	female	Caucasian	negative	positive	4	5	63	18	2	53	Non.Responder	Brich	Lymphoid	0	No	Tocilizumab	Tocilizumab	Yes
ERR9539327	R4RAPAT00037_week0	Sample_36	R4RAPAT00037	63	female	Caucasian	negative	negative	5	8	33	46	8	63	Non.Responder	Brich	Lymphoid	0	No	Rituximab	Rituximab
ERR9539328	R4RAPAT00038_week0	Sample_37	R4RAPAT00038	46	female	African	negative	positive	15	11	95	26	29	100	Responder	Brich	Lymphoid	0	No	Tocilizumab	Tocilizumab
ERR9539329	R4RAPAT00039_week0	Sample_38	R4RAPAT00039	69	female	Caucasian	positive	positive	10	4	50	120	7	90	Non.Responder	Bpoor	Lymphoid	0	Yes	Rituximab	Rituximab	Yes
ERR9539330	R4RAPAT00039_week16	Sample_39	R4RAPAT00039	69	female	Caucasian	NA	NA	8	2	70	76	4	70	Non.Responder	Bpoor	Myeloid	16	Yes	Rituximab	Tocilizumab	Yes
ERR9539331	R4RAPAT00005_week0	Sample_4	R4RAPAT00005	60	female	Caucasian	positive	negative	2	3	41	12	4	37	Non.Responder	Brich	Lymphoid	0	No	Tocilizumab	Tocilizumab
ERR9539332	R4RAPAT00040_week16	Sample_40	R4RAPAT00040	54	female	Caucasian	NA	NA	5	5	17	11	1	38	Non.Responder	Brich	Myeloid	16	No	Rituximab	Rituximab
ERR9539333	R4RAPAT00042_week0	Sample_41	R4RAPAT00042	25	female	Caucasian	positive	positive	3	1	40	12	1	49	Non.Responder	Bpoor	Myeloid	0	No	Rituximab	Rituximab	Yes
ERR9539334	R4RAPAT00043_week0	Sample_42	R4RAPAT00043	54	female	Caucasian	positive	positive	11	10	80	19	19	75	Non.Responder	Brich	Lymphoid	0	No	Tocilizumab	Tocilizumab	Yes
ERR9539335	R4RAPAT00044_week0	Sample_43	R4RAPAT00044	51	female	Caucasian	positive	positive	8	6	94	41	6	60	Responder	Bpoor	Myeloid	0	No	Tocilizumab	Tocilizumab
ERR9539336	R4RAPAT00045_week0	Sample_44	R4RAPAT00045	67	female	Caucasian	negative	positive	6	3	77	42	5	40	Non.Responder	Brich	Lymphoid	0	Yes	Rituximab	Rituximab
ERR9539337	R4RAPAT00045_week16	Sample_45	R4RAPAT00045	67	female	Caucasian	NA	NA	1	0	86	37	4	23	Non.Responder	Brich	Fibroid	16	Yes	Rituximab	Rituximab
ERR9539338	R4RAPAT00046_week0	Sample_46	R4RAPAT00046	52	male	Other	positive	positive	7	8	60	20	31	50	Responder	Brich	Lymphoid	0	Yes	Rituximab	Rituximab
ERR9539339	R4RAPAT00046_week16	Sample_47	R4RAPAT00046	52	male	Other	NA	NA	2	2	45	7	8	30	Responder	Brich	Myeloid	16	Yes	Rituximab	Rituximab
ERR9539340	R4RAPAT00047_week0	Sample_48	R4RAPAT00047	50	female	Caucasian	positive	positive	14	12	51	19	4	50	Responder	Bpoor	Myeloid	0	Yes	Tocilizumab	Tocilizumab
ERR9539341	R4RAPAT00047_week16	Sample_49	R4RAPAT00047	50	female	Caucasian	NA	NA	4	2	41	10	1	20	Responder	Bpoor	Myeloid	16	Yes	Tocilizumab	Tocilizumab
ERR9539342	R4RAPAT00007_week0	Sample_5	R4RAPAT00007	54	female	Caucasian	positive	positive	13	7	75	27	9	65	Responder	Bpoor	Lymphoid	0	No	Tocilizumab	Tocilizumab	Yes
ERR9539343	R4RAPAT00048_week0	Sample_50	R4RAPAT00048	45	male	African	positive	positive	2	6	4	19	14	50	Responder	Brich	Lymphoid	0	Yes	Rituximab	Rituximab
ERR9539344	R4RAPAT00048_week16	Sample_51	R4RAPAT00048	45	male	African	NA	NA	1	0	1	10	6	10	Responder	Brich	Lymphoid	16	Yes	Rituximab	Rituximab
ERR9539345	R4RAPAT00049_week0	Sample_52	R4RAPAT00049	55	female	Caucasian	positive	positive	15	4	94	24	8	30	Responder	Brich	Lymphoid	0	No	Tocilizumab	Tocilizumab
ERR9539346	R4RAPAT00050_week0	Sample_53	R4RAPAT00050	43	female	Caucasian	positive	positive	4	2	10	35	33	30	Non.Responder	Brich	Lymphoid	0	No	Rituximab	Rituximab
ERR9539347	R4RAPAT00051_week0	Sample_54	R4RAPAT00051	30	female	Caucasian	positive	positive	8	5	100	40	4	50	Non.Responder	Bpoor	Myeloid	0	Yes	Rituximab	Rituximab
ERR9539348	R4RAPAT00051_week16	Sample_55	R4RAPAT00051	30	female	Caucasian	NA	NA	5	0	92	18	1	20	Non.Responder	Bpoor	Myeloid	16	Yes	Rituximab	Rituximab
ERR9539349	R4RAPAT00052_week0	Sample_56	R4RAPAT00052	51	female	Caucasian	positive	positive	6	15	91	57	76	70	Responder	Brich	Lymphoid	0	No	Tocilizumab	Tocilizumab	Yes
ERR9539350	R4RAPAT00053_week0	Sample_57	R4RAPAT00053	78	female	Caucasian	positive	positive	9	6	16	21	5	35	Responder	Bpoor	Fibroid	0	Yes	Rituximab	Rituximab
ERR9539351	R4RAPAT00053_week16	Sample_58	R4RAPAT00053	78	female	Caucasian	NA	NA	1	0	12	3	1	20	Responder	Bpoor	Myeloid	16	Yes	Rituximab	Rituximab
ERR9539352	R4RAPAT00054_week0	Sample_59	R4RAPAT00054	62	female	Caucasian	positive	positive	4	6	13	19	2	35	Responder	Brich	Lymphoid	0	No	Tocilizumab	Tocilizumab
ERR9539353	R4RAPAT00008_week0	Sample_6	R4RAPAT00008	69	male	Caucasian	negative	negative	2	1	56	5	1	46	Responder	Brich	Lymphoid	0	No	Rituximab	Rituximab	Yes
ERR9539354	R4RAPAT00055_week0	Sample_60	R4RAPAT00055	77	female	Caucasian	negative	positive	8	4	64	80	37	40	Responder	Bpoor	Lymphoid	0	No	Tocilizumab	Tocilizumab
ERR9539355	R4RAPAT00056_week0	Sample_61	R4RAPAT00056	57	female	Caucasian	negative	positive	3	3	100	113	111	70	Non.Responder	Brich	Lymphoid	0	Yes	Tocilizumab	Tocilizumab
ERR9539356	R4RAPAT00056_week16	Sample_62	R4RAPAT00056	57	female	Caucasian	NA	NA	2	2	94	3	1	50	Non.Responder	Brich	Lymphoid	16	Yes	Tocilizumab	Tocilizumab
ERR9539357	R4RAPAT00057_week0	Sample_63	R4RAPAT00057	51	female	Caucasian	negative	negative	9	8	28	11	1	49	Non.Responder	Bpoor	Fibroid	0	No	Rituximab	Rituximab	Yes
ERR9539358	R4RAPAT00058_week0	Sample_64	R4RAPAT00058	24	female	African	positive	positive	16	4	71	52	36	40	Non.Responder	Brich	Lymphoid	0	No	Rituximab	Rituximab	Yes
ERR9539359	R4RAPAT00059_week0	Sample_65	R4RAPAT00059	65	female	Other	negative	positive	7	2	83	85	4	30	Non.Responder	Bpoor	Fibroid	0	No	Rituximab	Rituximab	Yes
ERR9539360	R4RAPAT00060_week0	Sample_66	R4RAPAT00060	41	female	Caucasian	negative	positive	23	15	96	41	22	67	Responder	Bpoor	Myeloid	0	Yes	Tocilizumab	Tocilizumab
ERR9539361	R4RAPAT00060_week16	Sample_67	R4RAPAT00060	41	female	Caucasian	NA	NA	6	7	38	5	5	24	Responder	Bpoor	Lymphoid	16	Yes	Tocilizumab	Tocilizumab
ERR9539362	R4RAPAT00061_week0	Sample_68	R4RAPAT00061	61	female	Other	positive	positive	7	3	68	45	8	47	Non.Responder	GC	Lymphoid	0	Yes	Rituximab	Rituximab
ERR9539363	R4RAPAT00061_week16	Sample_69	R4RAPAT00061	61	female	Other	NA	NA	4	0	64	48	3	20	Non.Responder	GC	Lymphoid	16	Yes	Rituximab	Rituximab
ERR9539364	R4RAPAT00010_week0	Sample_7	R4RAPAT00010	70	female	Caucasian	positive	positive	13	16	49	25	6	59	Non.Responder	Bpoor	Fibroid	0	No	Rituximab	Rituximab	Yes
ERR9539365	R4RAPAT00062_week0	Sample_70	R4RAPAT00062	80	female	Caucasian	negative	positive	6	15	35	65	48	50	Responder	Bpoor	Myeloid	0	No	Tocilizumab	Tocilizumab
ERR9539366	R4RAPAT00064_week0	Sample_71	R4RAPAT00064	57	male	Caucasian	positive	positive	7	6	86	29	13	50	Responder	Bpoor	Myeloid	0	No	Tocilizumab	Tocilizumab
ERR9539367	R4RAPAT00065_week0	Sample_72	R4RAPAT00065	61	female	Caucasian	negative	positive	6	6	36	15	1	30	Responder	Brich	Lymphoid	0	No	Tocilizumab	Tocilizumab
ERR9539368	R4RAPAT00066_week0	Sample_73	R4RAPAT00066	54	female	Caucasian	positive	positive	16	10	93	34	4	66	Non.Responder	Brich	Lymphoid	0	Yes	Tocilizumab	Tocilizumab	Yes
ERR9539369	R4RAPAT00066_week16	Sample_74	R4RAPAT00066	54	female	Caucasian	NA	NA	21	10	70	7	5	60	Non.Responder	Brich	Lymphoid	16	Yes	Tocilizumab	Rituximab	Yes
ERR9539370	R4RAPAT00067_week0	Sample_75	R4RAPAT00067	71	female	Caucasian	positive	positive	3	3	57	8	8	30	Non.Responder	Bpoor	Fibroid	0	No	Rituximab	Rituximab
ERR9539371	R4RAPAT00068_week0	Sample_76	R4RAPAT00068	36	female	Other	positive	positive	27	13	79	52	18	70	Responder	Bpoor	Myeloid	0	No	Tocilizumab	Tocilizumab
ERR9539372	R4RAPAT00069_week0	Sample_77	R4RAPAT00069	33	female	Caucasian	negative	negative	14	6	55	39	8	49	Non.Responder	Bpoor	Lymphoid	0	No	Tocilizumab	Tocilizumab	Yes
ERR9539373	R4RAPAT00071_week0	Sample_78	R4RAPAT00071	64	male	Caucasian	positive	positive	18	9	44	14	5	81	Responder	GC	Lymphoid	0	No	Rituximab	Rituximab
ERR9539374	R4RAPAT00072_week0	Sample_79	R4RAPAT00072	73	female	Caucasian	positive	positive	12	4	70	57	75	40	Non.Responder	Brich	Lymphoid	0	Yes	Tocilizumab	Tocilizumab	Yes
ERR9539375	R4RAPAT00011_week0	Sample_8	R4RAPAT00011	59	female	Caucasian	negative	positive	13	7	57	8	0	56	Non.Responder	Bpoor	Myeloid	0	No	Rituximab	Rituximab	Yes
ERR9539376	R4RAPAT00072_week16	Sample_80	R4RAPAT00072	73	female	Caucasian	NA	NA	14	8	51	2	0	56	Non.Responder	Brich	Lymphoid	16	Yes	Tocilizumab	Rituximab	Yes
ERR9539377	R4RAPAT00073_week0	Sample_81	R4RAPAT00073	23	female	Caucasian	negative	negative	6	3	24	32	31	23	Responder	Bpoor	Myeloid	0	No	Tocilizumab	Tocilizumab
ERR9539378	R4RAPAT00074_week0	Sample_82	R4RAPAT00074	40	male	Caucasian	positive	positive	6	4	37	29	9	36	Responder	Bpoor	Fibroid	0	No	Rituximab	Rituximab
ERR9539379	R4RAPAT00075_week0	Sample_83	R4RAPAT00075	66	female	Caucasian	negative	positive	22	14	46	19	5	27	Responder	Bpoor	Myeloid	0	No	Rituximab	Rituximab
ERR9539380	R4RAPAT00076_week0	Sample_84	R4RAPAT00076	65	female	Caucasian	negative	positive	21	7	100	91	11	89	Responder	Bpoor	Fibroid	0	No	Tocilizumab	Tocilizumab
ERR9539381	R4RAPAT00077_week16	Sample_85	R4RAPAT00077	64	female	Caucasian	NA	NA	10	10	55	2	0	54	Non.Responder	Bpoor	Myeloid	16	No	Tocilizumab	Tocilizumab	Yes
ERR9539382	R4RAPAT00079_week0	Sample_86	R4RAPAT00079	76	female	Caucasian	positive	positive	1	1	60	17	15	60	Responder	GC	Lymphoid	0	No	Tocilizumab	Tocilizumab
ERR9539383	R4RAPAT00081_week0	Sample_87	R4RAPAT00081	42	female	Caucasian	positive	positive	1	1	68	52	7	58	Non.Responder	Brich	Lymphoid	0	No	Rituximab	Rituximab	Yes
ERR9539384	R4RAPAT00082_week0	Sample_88	R4RAPAT00082	53	female	Caucasian	positive	positive	3	1	71	27	0	66	Responder	Bpoor	Fibroid	0	No	Tocilizumab	Tocilizumab
ERR9539385	R4RAPAT00083_week0	Sample_89	R4RAPAT00083	63	female	Caucasian	positive	positive	6	4	39	36	40	70	Responder	Bpoor	Myeloid	0	No	Tocilizumab	Tocilizumab
ERR9539386	R4RAPAT00012_week0	Sample_9	R4RAPAT00012	55	female	Caucasian	positive	positive	24	7	90	38	27	90	Non.Responder	Brich	Lymphoid	0	No	Rituximab	Rituximab	Yes
ERR9539387	R4RAPAT00084_week0	Sample_90	R4RAPAT00084	56	female	Caucasian	negative	negative	9	1	61	12	0	56	Responder	Bpoor	Myeloid	0	No	Tocilizumab	Tocilizumab
ERR9539388	R4RAPAT00085_week0	Sample_91	R4RAPAT00085	73	female	Caucasian	positive	negative	5	4	78	33	10	77	Responder	Bpoor	Lymphoid	0	No	Rituximab	Rituximab
ERR9539389	R4RAPAT00089_week0	Sample_92	R4RAPAT00089	57	male	Caucasian	negative	negative	8	9	91	54	183	48	Responder	Brich	Lymphoid	0	No	Rituximab	Rituximab
ERR9539390	R4RAPAT00090_week0	Sample_93	R4RAPAT00090	47	male	Caucasian	negative	positive	4	1	28	2	0	28	Responder	GC	Lymphoid	0	No	Tocilizumab	Tocilizumab
ERR9539391	R4RAPAT00091_week0	Sample_94	R4RAPAT00091	75	male	Caucasian	positive	positive	7	4	42	38	8	38	Non.Responder	Bpoor	Lymphoid	0	Yes	Rituximab	Rituximab	Yes
ERR9539392	R4RAPAT00091_week16	Sample_95	R4RAPAT00091	75	male	Caucasian	NA	NA	1	3	48	25	11	38	Non.Responder	Bpoor	Lymphoid	16	Yes	Rituximab	Tocilizumab	Yes
ERR9539393	R4RAPAT00092_week0	Sample_96	R4RAPAT00092	38	male	Asian	positive	positive	5	7	40	5	9	31	Non.Responder	Brich	Lymphoid	0	No	Tocilizumab	Tocilizumab	Yes
ERR9539394	R4RAPAT00093_week0	Sample_97	R4RAPAT00093	23	female	Caucasian	negative	negative	27	18	32	11	28	23	Responder	Brich	Lymphoid	0	Yes	Rituximab	Rituximab	Yes
ERR9539395	R4RAPAT00093_week16	Sample_98	R4RAPAT00093	23	female	Caucasian	NA	NA	14	2	13	2	0	11	Responder	Brich	Myeloid	16	Yes	Rituximab	Rituximab	Yes
ERR9539396	R4RAPAT00094_week0	Sample_99	R4RAPAT00094	53	male	Caucasian	positive	positive	10	4	51	41	11	54	Responder	Brich	Lymphoid	0	Yes	Rituximab	Rituximab

### Sheet: R4RA_pretx_rituximab
programme	bucket	.y.	group1	group2	n1	n2	statistic	p	p.signif	y.position	groups	xmin	xmax	FDR	Hub
pB08	bcell	bcell_cNMF_Usage_8	Non.Responder	Responder	39	29	338	0.00439	**	0.57884	c("Non.Responder", "Responder")	1	2	0.01756	Hub_4
pB06	bcell	bcell_cNMF_Usage_6	Non.Responder	Responder	39	29	380	0.0211	*	0.00824	c("Non.Responder", "Responder")	1	2	0.0422	Hub_3
pP01	plasma	plasma_cNMF_Usage_1	Non.Responder	Responder	39	29	405	0.0468	*	1.10208	c("Non.Responder", "Responder")	1	2	0.0468	Hub_3
pB03	bcell	bcell_cNMF_Usage_3	Non.Responder	Responder	39	29	396	0.0355	*	0.50764	c("Non.Responder", "Responder")	1	2	0.0473333	Hub_2
pM10	myeloid	myeloid_cNMF_Usage_10	Non.Responder	Responder	39	29	364	0.012	*	0.04224	c("Non.Responder", "Responder")	1	2	0.06
pS12	stroma	stroma_cNMF_Usage_12	Non.Responder	Responder	39	29	396	0.0355	*	0.1358	c("Non.Responder", "Responder")	1	2	0.071
pS02	stroma	stroma_cNMF_Usage_2	Non.Responder	Responder	39	29	377	0.019	*	0.11072	c("Non.Responder", "Responder")	1	2	0.071
pS04	stroma	stroma_cNMF_Usage_4	Non.Responder	Responder	39	29	424	0.0803	ns	0.23748	c("Non.Responder", "Responder")	1	2	0.107067
pM06	myeloid	myeloid_cNMF_Usage_6	Non.Responder	Responder	39	29	414	0.0608	ns	0.0236	c("Non.Responder", "Responder")	1	2	0.152
pT12	tcell	tcell_cNMF_Usage_12	Non.Responder	Responder	39	29	392	0.0313	*	0.36884	c("Non.Responder", "Responder")	1	2	0.1533
pT14	tcell	tcell_cNMF_Usage_14	Non.Responder	Responder	39	29	408	0.0511	ns	0.00624	c("Non.Responder", "Responder")	1	2	0.1533
pM07	myeloid	myeloid_cNMF_Usage_7	Non.Responder	Responder	39	29	433	0.102	ns	0.15728	c("Non.Responder", "Responder")	1	2	0.17
pT11	tcell	tcell_cNMF_Usage_11	Non.Responder	Responder	39	29	438	0.116	ns	0.05448	c("Non.Responder", "Responder")	1	2	0.174
pT18	tcell	tcell_cNMF_Usage_18	Non.Responder	Responder	39	29	437	0.113	ns	0.15332	c("Non.Responder", "Responder")	1	2	0.174
pM13	myeloid	myeloid_cNMF_Usage_13	Non.Responder	Responder	39	29	446	0.141	ns	0.00624	c("Non.Responder", "Responder")	1	2	0.17625
pT10	tcell	tcell_cNMF_Usage_10	Non.Responder	Responder	39	29	455	0.174	ns	0.04304	c("Non.Responder", "Responder")	1	2	0.194
pT04	tcell	tcell_cNMF_Usage_4	Non.Responder	Responder	39	29	460	0.194	ns	0.05784	c("Non.Responder", "Responder")	1	2	0.194
pB07	bcell	bcell_cNMF_Usage_7	Non.Responder	Responder	39	29	477	0.277	ns	0.64908	c("Non.Responder", "Responder")	1	2	0.277
pS10	stroma	stroma_cNMF_Usage_10	Non.Responder	Responder	39	29	478	0.283	ns	0.27484	c("Non.Responder", "Responder")	1	2	0.283
pM11	myeloid	myeloid_cNMF_Usage_11	Non.Responder	Responder	39	29	497	0.402	ns	0.01844	c("Non.Responder", "Responder")	1	2	0.402

### Sheet: R4RA_pretx_tocilizumab
programme	bucket	.y.	group1	group2	n1	n2	statistic	p	p.signif	y.position	groups	xmin	xmax	FDR
pB03	bcell	bcell_cNMF_Usage_3	Non.Responder	Responder	28	37	552	0.659	ns	0.34308	c("Non.Responder", "Responder")	1	2	0.659
pB06	bcell	bcell_cNMF_Usage_6	Non.Responder	Responder	28	37	404	0.133	ns	0.00724	c("Non.Responder", "Responder")	1	2	0.532
pB07	bcell	bcell_cNMF_Usage_7	Non.Responder	Responder	28	37	582	0.403	ns	0.47636	c("Non.Responder", "Responder")	1	2	0.537333
pB08	bcell	bcell_cNMF_Usage_8	Non.Responder	Responder	28	37	447	0.353	ns	0.54524	c("Non.Responder", "Responder")	1	2	0.537333
pM10	myeloid	myeloid_cNMF_Usage_10	Non.Responder	Responder	28	37	428	0.238	ns	0.01884	c("Non.Responder", "Responder")	1	2	0.595
pM11	myeloid	myeloid_cNMF_Usage_11	Non.Responder	Responder	28	37	551	0.669	ns	0.00912	c("Non.Responder", "Responder")	1	2	0.737
pM13	myeloid	myeloid_cNMF_Usage_13	Non.Responder	Responder	28	37	492	0.737	ns	0.00848	c("Non.Responder", "Responder")	1	2	0.737
pM06	myeloid	myeloid_cNMF_Usage_6	Non.Responder	Responder	28	37	375	0.0587	ns	0.02212	c("Non.Responder", "Responder")	1	2	0.2935
pM07	myeloid	myeloid_cNMF_Usage_7	Non.Responder	Responder	28	37	487	0.688	ns	0.2162	c("Non.Responder", "Responder")	1	2	0.737
pP01	plasma	plasma_cNMF_Usage_1	Non.Responder	Responder	28	37	521	0.974	ns	1.03272	c("Non.Responder", "Responder")	1	2	0.974
pS10	stroma	stroma_cNMF_Usage_10	Non.Responder	Responder	28	37	523	0.953	ns	0.14808	c("Non.Responder", "Responder")	1	2	0.974
pS12	stroma	stroma_cNMF_Usage_12	Non.Responder	Responder	28	37	515	0.974	ns	0.12196	c("Non.Responder", "Responder")	1	2	0.974
pS02	stroma	stroma_cNMF_Usage_2	Non.Responder	Responder	28	37	542	0.757	ns	0.1014	c("Non.Responder", "Responder")	1	2	0.974
pS04	stroma	stroma_cNMF_Usage_4	Non.Responder	Responder	28	37	485	0.669	ns	0.43252	c("Non.Responder", "Responder")	1	2	0.974
pT10	tcell	tcell_cNMF_Usage_10	Non.Responder	Responder	28	37	498	0.798	ns	0.03716	c("Non.Responder", "Responder")	1	2	0.849
pT11	tcell	tcell_cNMF_Usage_11	Non.Responder	Responder	28	37	556	0.622	ns	0.06896	c("Non.Responder", "Responder")	1	2	0.849
pT12	tcell	tcell_cNMF_Usage_12	Non.Responder	Responder	28	37	439	0.301	ns	0.391	c("Non.Responder", "Responder")	1	2	0.762
pT14	tcell	tcell_cNMF_Usage_14	Non.Responder	Responder	28	37	359	0.0351	*	0.00924	c("Non.Responder", "Responder")	1	2	0.2106
pT18	tcell	tcell_cNMF_Usage_18	Non.Responder	Responder	28	37	503	0.849	ns	0.13844	c("Non.Responder", "Responder")	1	2	0.849
pT04	tcell	tcell_cNMF_Usage_4	Non.Responder	Responder	28	37	585	0.381	ns	0.04164	c("Non.Responder", "Responder")	1	2	0.762
